# Complementary remodeling strategies distinguish human subcutaneous and omental adipose tissue

**DOI:** 10.64898/2026.07.18.739362

**Authors:** Gerelt-Od Khenmedekh, Dae Hoon Kim, Seung-Myoung Son, Young Chul Kim, Myoung Won Son, Jong Hyuk Yun

## Abstract

**Background:** Subcutaneous adipose tissue (SAT) and visceral adipose tissue (VAT) differ in their metabolic risk, but whether they retain distinct transcriptional identities and remodeling programs in adult humans remains unclear.

**Methods:** Bulk RNA sequencing was performed on 29 adipose specimens from 19 patients, including 10 paired SAT–VAT samples, along with baseline CT-derived depot area and attenuation measurements. The findings were compared with Masson trichrome staining and CD68 histology in an independent cohort of 30 patients and validated using GTEx adipose tissue data and an external human single-nucleus atlas.

**Results:** SAT and VAT showed distinct transcriptomic identities. SAT was enriched for a mesenchymal patterning program characterized by **TBX15** and **SHOX2**, whereas omental VAT exhibited a mesothelial–stromal signature marked by **UPK3B**. These depot-specific identity signals remained significant after adjusting for BMI, age, and measured cellular signatures. SAT area correlated with extracellular matrix remodeling, whereas VAT area correlated with vascular-hypoxia signaling. These associations were attenuated after BMI adjustment, indicating that remodeling was linked to overall adiposity. In an independent histological cohort, SAT exhibited substantially greater fractional fibrosis than VAT, whereas VAT demonstrated a markedly higher storage-to-scaffold index. Depot-associated transcriptional effects were independently reproduced in the external datasets.

**Conclusions:** Human SAT and omental VAT retain distinct tissue identities and exhibit complementary remodeling strategies. SAT preferentially adopts a mesenchymal–ECM scaffold program, whereas VAT favors mesothelial–stromal and vascular remodeling programs. These findings support a storage-versus-scaffold framework for adaptation of human adipose tissue to chronic excess energy.
