## Supplementary material for "Complementary remodeling strategies distinguish human subcutaneous and omental adipose tissue": Reproducibility Package (Source Code and Analysis Scripts): Emont_FULL_pseudobulk_meta.csv

grp	donor	depot	ctype	n_cells	bmi	bmi_group	libsize
EPI253|VAT|ASPC	EPI253	VAT	ASPC	23	30.039999999999992	30-40	164564.0
EPI253|VAT|LEC	EPI253	VAT	LEC	5	30.04	30-40	31322.0
EPI253|VAT|SMC	EPI253	VAT	SMC	2	30.04	30-40	34205.0
EPI253|VAT|adipocyte	EPI253	VAT	adipocyte	72	30.039999999999996	30-40	492961.0
EPI253|VAT|dendritic_cell	EPI253	VAT	dendritic_cell	3	30.040000000000003	30-40	22352.0
EPI253|VAT|endothelial	EPI253	VAT	endothelial	16	30.04	30-40	133987.0
EPI253|VAT|macrophage	EPI253	VAT	macrophage	147	30.039999999999996	30-40	1.158827e+06
EPI253|VAT|mesothelium	EPI253	VAT	mesothelium	209	30.040000000000003	30-40	1.778451e+06
EPI253|VAT|monocyte	EPI253	VAT	monocyte	1	30.04	30-40	6973.0
EPI253|VAT|pericyte	EPI253	VAT	pericyte	9	30.040000000000003	30-40	76097.0
EPI254|VAT|ASPC	EPI254	VAT	ASPC	2799	23.960000000000004	20-30	6.511743e+06
EPI254|VAT|LEC	EPI254	VAT	LEC	369	23.960000000000004	20-30	847036.0
EPI254|VAT|SMC	EPI254	VAT	SMC	240	23.959999999999997	20-30	534155.0
EPI254|VAT|adipocyte	EPI254	VAT	adipocyte	2806	23.960000000000004	20-30	1.0837618e+07
EPI254|VAT|b_cell	EPI254	VAT	b_cell	19	23.959999999999997	20-30	39598.0
EPI254|VAT|dendritic_cell	EPI254	VAT	dendritic_cell	75	23.960000000000004	20-30	191815.0
EPI254|VAT|endometrium	EPI254	VAT	endometrium	37	23.960000000000004	20-30	75274.0
EPI254|VAT|endothelial	EPI254	VAT	endothelial	1655	23.96	20-30	3.559635e+06
EPI254|VAT|macrophage	EPI254	VAT	macrophage	875	23.96	20-30	3.434943e+06
EPI254|VAT|mast_cell	EPI254	VAT	mast_cell	65	23.960000000000004	20-30	85908.0
EPI254|VAT|mesothelium	EPI254	VAT	mesothelium	3371	23.96	20-30	9.246688e+06
EPI254|VAT|monocyte	EPI254	VAT	monocyte	78	23.960000000000008	20-30	253837.0
EPI254|VAT|neutrophil	EPI254	VAT	neutrophil	1	23.96	20-30	693.0
EPI254|VAT|nk_cell	EPI254	VAT	nk_cell	144	23.960000000000004	20-30	264834.0
EPI254|VAT|pericyte	EPI254	VAT	pericyte	273	23.960000000000004	20-30	505918.0
EPI254|VAT|t_cell	EPI254	VAT	t_cell	436	23.960000000000004	20-30	687090.0
EPI255|VAT|ASPC	EPI255	VAT	ASPC	1754	24.27	20-30	4.176996e+06
EPI255|VAT|LEC	EPI255	VAT	LEC	208	24.27	20-30	578885.0
EPI255|VAT|SMC	EPI255	VAT	SMC	148	24.270000000000003	20-30	314297.0
EPI255|VAT|adipocyte	EPI255	VAT	adipocyte	1619	24.270000000000003	20-30	9.736481e+06
EPI255|VAT|b_cell	EPI255	VAT	b_cell	6	24.27	20-30	19447.0
EPI255|VAT|dendritic_cell	EPI255	VAT	dendritic_cell	41	24.27	20-30	147296.0
EPI255|VAT|endometrium	EPI255	VAT	endometrium	6	24.27	20-30	12015.0
EPI255|VAT|endothelial	EPI255	VAT	endothelial	426	24.27	20-30	1.030274e+06
EPI255|VAT|macrophage	EPI255	VAT	macrophage	722	24.270000000000003	20-30	2.26285e+06
EPI255|VAT|mast_cell	EPI255	VAT	mast_cell	16	24.27	20-30	30309.0
EPI255|VAT|mesothelium	EPI255	VAT	mesothelium	1659	24.269999999999996	20-30	5.457925e+06
EPI255|VAT|monocyte	EPI255	VAT	monocyte	12	24.27	20-30	41205.0
EPI255|VAT|nk_cell	EPI255	VAT	nk_cell	75	24.270000000000003	20-30	122219.0
EPI255|VAT|pericyte	EPI255	VAT	pericyte	53	24.27	20-30	106191.0
EPI255|VAT|t_cell	EPI255	VAT	t_cell	250	24.27	20-30	374951.0
EPI256|VAT|ASPC	EPI256	VAT	ASPC	1381	34.529999999999994	30-40	3.165759e+06
EPI256|VAT|LEC	EPI256	VAT	LEC	235	34.52999999999999	30-40	497238.0
EPI256|VAT|SMC	EPI256	VAT	SMC	358	34.529999999999994	30-40	772708.0
EPI256|VAT|adipocyte	EPI256	VAT	adipocyte	939	34.52999999999999	30-40	3.257247e+06
EPI256|VAT|b_cell	EPI256	VAT	b_cell	12	34.529999999999994	30-40	28116.0
EPI256|VAT|dendritic_cell	EPI256	VAT	dendritic_cell	27	34.53	30-40	80763.0
EPI256|VAT|endometrium	EPI256	VAT	endometrium	150	34.53000000000001	30-40	297976.0
EPI256|VAT|endothelial	EPI256	VAT	endothelial	1014	34.529999999999994	30-40	2.080929e+06
EPI256|VAT|macrophage	EPI256	VAT	macrophage	483	34.52999999999999	30-40	1.877752e+06
EPI256|VAT|mast_cell	EPI256	VAT	mast_cell	27	34.53	30-40	32755.0
EPI256|VAT|mesothelium	EPI256	VAT	mesothelium	1718	34.529999999999994	30-40	4.66978e+06
EPI256|VAT|monocyte	EPI256	VAT	monocyte	40	34.53	30-40	168433.0
EPI256|VAT|neutrophil	EPI256	VAT	neutrophil	9	34.53	30-40	5148.0
EPI256|VAT|nk_cell	EPI256	VAT	nk_cell	92	34.53	30-40	178614.0
EPI256|VAT|pericyte	EPI256	VAT	pericyte	100	34.53	30-40	149173.0
EPI256|VAT|t_cell	EPI256	VAT	t_cell	382	34.53	30-40	548266.0
EPI266|SAT|ASPC	EPI266	SAT	ASPC	1534	22.15	20-30	4.661637e+06
EPI266|SAT|LEC	EPI266	SAT	LEC	90	22.150000000000006	20-30	324386.0
EPI266|SAT|SMC	EPI266	SAT	SMC	311	22.150000000000006	20-30	978102.0
EPI266|SAT|adipocyte	EPI266	SAT	adipocyte	1369	22.150000000000006	20-30	1.5422317e+07
EPI266|SAT|b_cell	EPI266	SAT	b_cell	2	22.15	20-30	3843.0
EPI266|SAT|dendritic_cell	EPI266	SAT	dendritic_cell	13	22.15	20-30	54827.0
EPI266|SAT|endothelial	EPI266	SAT	endothelial	1774	22.15	20-30	6.508637e+06
EPI266|SAT|macrophage	EPI266	SAT	macrophage	264	22.150000000000002	20-30	604867.0
EPI266|SAT|mast_cell	EPI266	SAT	mast_cell	27	22.149999999999995	20-30	55142.0
EPI266|SAT|monocyte	EPI266	SAT	monocyte	19	22.149999999999995	20-30	88983.0
EPI266|SAT|neutrophil	EPI266	SAT	neutrophil	46	22.15	20-30	43008.0
EPI266|SAT|nk_cell	EPI266	SAT	nk_cell	24	22.149999999999995	20-30	57658.0
EPI266|SAT|pericyte	EPI266	SAT	pericyte	121	22.15	20-30	305914.0
EPI266|SAT|t_cell	EPI266	SAT	t_cell	61	22.15000000000001	20-30	136945.0
EPI266|VAT|ASPC	EPI266	VAT	ASPC	1385	22.150000000000006	20-30	3.116512e+06
EPI266|VAT|LEC	EPI266	VAT	LEC	100	22.150000000000006	20-30	247369.0
EPI266|VAT|SMC	EPI266	VAT	SMC	60	22.15000000000001	20-30	128845.0
EPI266|VAT|adipocyte	EPI266	VAT	adipocyte	786	22.150000000000002	20-30	4.688824e+06
EPI266|VAT|b_cell	EPI266	VAT	b_cell	3	22.149999999999995	20-30	9818.0
EPI266|VAT|dendritic_cell	EPI266	VAT	dendritic_cell	9	22.15	20-30	34066.0
EPI266|VAT|endometrium	EPI266	VAT	endometrium	2	22.15	20-30	3031.0
EPI266|VAT|endothelial	EPI266	VAT	endothelial	270	22.15	20-30	535801.0
EPI266|VAT|macrophage	EPI266	VAT	macrophage	311	22.150000000000006	20-30	981789.0
EPI266|VAT|mast_cell	EPI266	VAT	mast_cell	30	22.14999999999999	20-30	40963.0
EPI266|VAT|mesothelium	EPI266	VAT	mesothelium	2743	22.150000000000006	20-30	8.219664e+06
EPI266|VAT|monocyte	EPI266	VAT	monocyte	8	22.15	20-30	20433.0
EPI266|VAT|neutrophil	EPI266	VAT	neutrophil	6	22.150000000000002	20-30	5749.0
EPI266|VAT|nk_cell	EPI266	VAT	nk_cell	10	22.15	20-30	30571.0
EPI266|VAT|pericyte	EPI266	VAT	pericyte	55	22.150000000000013	20-30	107992.0
EPI266|VAT|t_cell	EPI266	VAT	t_cell	76	22.150000000000006	20-30	135018.0
TP01|SAT|ASPC	TP01	SAT	ASPC	8283	30.481162622238323	20-30	3.0532688e+07
TP01|SAT|LEC	TP01	SAT	LEC	305	34.40327868852459	40-50	975574.0
TP01|SAT|SMC	TP01	SAT	SMC	837	31.107419354838704	30-40	2.133075e+06
TP01|SAT|adipocyte	TP01	SAT	adipocyte	7937	27.21580823988912	20-30	6.263064e+07
TP01|SAT|b_cell	TP01	SAT	b_cell	85	34.358705882352936	40-50	221645.0
TP01|SAT|dendritic_cell	TP01	SAT	dendritic_cell	250	30.15656	20-30	952835.0
TP01|SAT|endothelial	TP01	SAT	endothelial	4324	30.713226179463458	20-30	1.2591968e+07
TP01|SAT|macrophage	TP01	SAT	macrophage	4398	29.706903137789904	20-30	1.3909194e+07
TP01|SAT|mast_cell	TP01	SAT	mast_cell	366	32.85210382513661	20-30	576590.0
TP01|SAT|monocyte	TP01	SAT	monocyte	270	30.109370370370367	20-30	883510.0
TP01|SAT|neutrophil	TP01	SAT	neutrophil	50	25.4508	20-30	35019.0
TP01|SAT|nk_cell	TP01	SAT	nk_cell	546	30.4910989010989	20-30	1.045162e+06
TP01|SAT|pericyte	TP01	SAT	pericyte	307	27.700390879478835	20-30	653497.0
TP01|SAT|t_cell	TP01	SAT	t_cell	1034	32.32640232108317	20-30	2.396433e+06
TP01|VAT|ASPC	TP01	VAT	ASPC	1972	42.70000000000001	40-50	8.554559e+06
TP01|VAT|LEC	TP01	VAT	LEC	394	42.699999999999996	40-50	1.415102e+06
TP01|VAT|SMC	TP01	VAT	SMC	97	42.699999999999996	40-50	310973.0
TP01|VAT|adipocyte	TP01	VAT	adipocyte	1571	42.70000000000001	40-50	1.4225313e+07
TP01|VAT|b_cell	TP01	VAT	b_cell	21	42.70000000000001	40-50	39558.0
TP01|VAT|dendritic_cell	TP01	VAT	dendritic_cell	101	42.69999999999999	40-50	395012.0
TP01|VAT|endometrium	TP01	VAT	endometrium	47	42.70000000000001	40-50	168254.0
TP01|VAT|endothelial	TP01	VAT	endothelial	724	42.699999999999996	40-50	2.432679e+06
TP01|VAT|macrophage	TP01	VAT	macrophage	2417	42.699999999999996	40-50	1.1818146e+07
TP01|VAT|mast_cell	TP01	VAT	mast_cell	64	42.699999999999996	40-50	102276.0
TP01|VAT|mesothelium	TP01	VAT	mesothelium	4553	42.699999999999996	40-50	2.2368666e+07
TP01|VAT|monocyte	TP01	VAT	monocyte	52	42.69999999999998	40-50	179054.0
TP01|VAT|nk_cell	TP01	VAT	nk_cell	82	42.69999999999999	40-50	155861.0
TP01|VAT|pericyte	TP01	VAT	pericyte	61	42.69999999999998	40-50	178950.0
TP01|VAT|t_cell	TP01	VAT	t_cell	941	42.7	40-50	1.777673e+06
TP02|SAT|ASPC	TP02	SAT	ASPC	1354	33.19999999999999	30-40	4.893807e+06
TP02|SAT|LEC	TP02	SAT	LEC	21	33.20000000000001	30-40	59536.0
TP02|SAT|SMC	TP02	SAT	SMC	119	33.19999999999998	30-40	425308.0
TP02|SAT|adipocyte	TP02	SAT	adipocyte	1502	33.199999999999996	30-40	2.0205552e+07
TP02|SAT|b_cell	TP02	SAT	b_cell	25	33.2	30-40	80806.0
TP02|SAT|dendritic_cell	TP02	SAT	dendritic_cell	38	33.20000000000001	30-40	164771.0
TP02|SAT|endothelial	TP02	SAT	endothelial	999	33.19999999999999	30-40	3.499702e+06
TP02|SAT|macrophage	TP02	SAT	macrophage	929	33.19999999999999	30-40	4.331904e+06
TP02|SAT|mast_cell	TP02	SAT	mast_cell	163	33.19999999999999	30-40	244250.0
TP02|SAT|monocyte	TP02	SAT	monocyte	70	33.19999999999998	30-40	241835.0
TP02|SAT|neutrophil	TP02	SAT	neutrophil	7	33.199999999999996	30-40	4879.0
TP02|SAT|nk_cell	TP02	SAT	nk_cell	165	33.19999999999999	30-40	397165.0
TP02|SAT|pericyte	TP02	SAT	pericyte	63	33.199999999999996	30-40	178581.0
TP02|SAT|t_cell	TP02	SAT	t_cell	256	33.199999999999996	30-40	720564.0
TP04|SAT|ASPC	TP04	SAT	ASPC	523	25.30000000000001	20-30	2.164592e+06
TP04|SAT|LEC	TP04	SAT	LEC	19	25.3	20-30	18586.0
TP04|SAT|SMC	TP04	SAT	SMC	100	25.300000000000015	20-30	248323.0
TP04|SAT|adipocyte	TP04	SAT	adipocyte	297	25.300000000000008	20-30	3.273719e+06
TP04|SAT|b_cell	TP04	SAT	b_cell	30	25.299999999999994	20-30	78321.0
TP04|SAT|dendritic_cell	TP04	SAT	dendritic_cell	31	25.29999999999999	20-30	94472.0
TP04|SAT|endothelial	TP04	SAT	endothelial	466	25.30000000000001	20-30	1.794115e+06
TP04|SAT|macrophage	TP04	SAT	macrophage	254	25.300000000000004	20-30	731058.0
TP04|SAT|mast_cell	TP04	SAT	mast_cell	49	25.3	20-30	83848.0
TP04|SAT|monocyte	TP04	SAT	monocyte	27	25.299999999999997	20-30	128819.0
TP04|SAT|neutrophil	TP04	SAT	neutrophil	8	25.3	20-30	8172.0
TP04|SAT|nk_cell	TP04	SAT	nk_cell	48	25.3	20-30	125899.0
TP04|SAT|pericyte	TP04	SAT	pericyte	16	25.3	20-30	66667.0
TP04|SAT|t_cell	TP04	SAT	t_cell	171	25.300000000000008	20-30	409310.0
UP1005-S|SAT|ASPC	UP1005-S	SAT	ASPC	101	45.69999999999999	40-50	801949.0
UP1005-S|SAT|LEC	UP1005-S	SAT	LEC	4	45.7	40-50	26768.0
UP1005-S|SAT|SMC	UP1005-S	SAT	SMC	5	45.7	40-50	21318.0
UP1005-S|SAT|adipocyte	UP1005-S	SAT	adipocyte	104	45.7	40-50	2.574956e+06
UP1005-S|SAT|b_cell	UP1005-S	SAT	b_cell	4	45.7	40-50	14829.0
UP1005-S|SAT|dendritic_cell	UP1005-S	SAT	dendritic_cell	6	45.699999999999996	40-50	45133.0
UP1005-S|SAT|endothelial	UP1005-S	SAT	endothelial	68	45.69999999999999	40-50	346342.0
UP1005-S|SAT|macrophage	UP1005-S	SAT	macrophage	65	45.699999999999996	40-50	562610.0
UP1005-S|SAT|mast_cell	UP1005-S	SAT	mast_cell	14	45.7	40-50	88549.0
UP1005-S|SAT|monocyte	UP1005-S	SAT	monocyte	14	45.7	40-50	112780.0
UP1005-S|SAT|neutrophil	UP1005-S	SAT	neutrophil	3	45.70000000000001	40-50	2685.0
UP1005-S|SAT|nk_cell	UP1005-S	SAT	nk_cell	30	45.70000000000002	40-50	135416.0
UP1005-S|SAT|pericyte	UP1005-S	SAT	pericyte	7	45.699999999999996	40-50	35980.0
UP1005-S|SAT|t_cell	UP1005-S	SAT	t_cell	50	45.69999999999999	40-50	255004.0
UP1005-S|VAT|ASPC	UP1005-S	VAT	ASPC	561	45.699999999999996	40-50	2.289233e+06
UP1005-S|VAT|LEC	UP1005-S	VAT	LEC	128	45.70000000000001	40-50	515758.0
UP1005-S|VAT|SMC	UP1005-S	VAT	SMC	15	45.70000000000001	40-50	40267.0
UP1005-S|VAT|adipocyte	UP1005-S	VAT	adipocyte	377	45.699999999999996	40-50	3.170142e+06
UP1005-S|VAT|b_cell	UP1005-S	VAT	b_cell	2	45.7	40-50	4596.0
UP1005-S|VAT|dendritic_cell	UP1005-S	VAT	dendritic_cell	36	45.70000000000001	40-50	149393.0
UP1005-S|VAT|endometrium	UP1005-S	VAT	endometrium	10	45.7	40-50	51947.0
UP1005-S|VAT|endothelial	UP1005-S	VAT	endothelial	126	45.699999999999996	40-50	381666.0
UP1005-S|VAT|macrophage	UP1005-S	VAT	macrophage	394	45.699999999999996	40-50	2.273909e+06
UP1005-S|VAT|mast_cell	UP1005-S	VAT	mast_cell	1	45.7	40-50	1955.0
UP1005-S|VAT|mesothelium	UP1005-S	VAT	mesothelium	3766	45.7	40-50	1.863107e+07
UP1005-S|VAT|monocyte	UP1005-S	VAT	monocyte	11	45.699999999999996	40-50	62082.0
UP1005-S|VAT|nk_cell	UP1005-S	VAT	nk_cell	17	45.7	40-50	40267.0
UP1005-S|VAT|pericyte	UP1005-S	VAT	pericyte	18	45.70000000000001	40-50	40949.0
UP1005-S|VAT|t_cell	UP1005-S	VAT	t_cell	92	45.69999999999999	40-50	241627.0
UP1008-B|SAT|ASPC	UP1008-B	SAT	ASPC	152	43.10000000000001	40-50	272418.0
UP1008-B|SAT|LEC	UP1008-B	SAT	LEC	3	43.1	40-50	9828.0
UP1008-B|SAT|SMC	UP1008-B	SAT	SMC	6	43.1	40-50	6795.0
UP1008-B|SAT|adipocyte	UP1008-B	SAT	adipocyte	355	43.10000000000001	40-50	2.298441e+06
UP1008-B|SAT|b_cell	UP1008-B	SAT	b_cell	1	43.1	40-50	2575.0
UP1008-B|SAT|dendritic_cell	UP1008-B	SAT	dendritic_cell	11	43.10000000000001	40-50	11788.0
UP1008-B|SAT|endothelial	UP1008-B	SAT	endothelial	67	43.1	40-50	157135.0
UP1008-B|SAT|macrophage	UP1008-B	SAT	macrophage	79	43.1	40-50	190494.0
UP1008-B|SAT|mast_cell	UP1008-B	SAT	mast_cell	2	43.1	40-50	3140.0
UP1008-B|SAT|monocyte	UP1008-B	SAT	monocyte	2	43.1	40-50	8161.0
UP1008-B|SAT|nk_cell	UP1008-B	SAT	nk_cell	8	43.1	40-50	22795.0
UP1008-B|SAT|pericyte	UP1008-B	SAT	pericyte	11	43.10000000000001	40-50	29806.0
UP1008-B|SAT|t_cell	UP1008-B	SAT	t_cell	30	43.09999999999999	40-50	40847.0
UP1008-B|VAT|ASPC	UP1008-B	VAT	ASPC	822	43.100000000000016	40-50	2.785982e+06
UP1008-B|VAT|LEC	UP1008-B	VAT	LEC	120	43.100000000000016	40-50	338373.0
UP1008-B|VAT|SMC	UP1008-B	VAT	SMC	137	43.10000000000001	40-50	358448.0
UP1008-B|VAT|adipocyte	UP1008-B	VAT	adipocyte	769	43.10000000000001	40-50	3.683169e+06
UP1008-B|VAT|b_cell	UP1008-B	VAT	b_cell	3	43.1	40-50	4058.0
UP1008-B|VAT|dendritic_cell	UP1008-B	VAT	dendritic_cell	61	43.1	40-50	182747.0
UP1008-B|VAT|endometrium	UP1008-B	VAT	endometrium	53	43.099999999999994	40-50	175786.0
UP1008-B|VAT|endothelial	UP1008-B	VAT	endothelial	812	43.100000000000016	40-50	2.841853e+06
UP1008-B|VAT|macrophage	UP1008-B	VAT	macrophage	916	43.100000000000016	40-50	3.725032e+06
UP1008-B|VAT|mast_cell	UP1008-B	VAT	mast_cell	6	43.1	40-50	10444.0
UP1008-B|VAT|mesothelium	UP1008-B	VAT	mesothelium	3641	43.10000000000001	40-50	1.72873e+07
UP1008-B|VAT|monocyte	UP1008-B	VAT	monocyte	50	43.1	40-50	137902.0
UP1008-B|VAT|nk_cell	UP1008-B	VAT	nk_cell	34	43.099999999999994	40-50	53427.0
UP1008-B|VAT|pericyte	UP1008-B	VAT	pericyte	32	43.1	40-50	78100.0
UP1008-B|VAT|t_cell	UP1008-B	VAT	t_cell	145	43.100000000000016	40-50	252637.0
UP1009-S|SAT|ASPC	UP1009-S	SAT	ASPC	615	42.800000000000004	40-50	1.642383e+06
UP1009-S|SAT|LEC	UP1009-S	SAT	LEC	5	42.8	40-50	10930.0
UP1009-S|SAT|SMC	UP1009-S	SAT	SMC	8	42.8	40-50	19272.0
UP1009-S|SAT|adipocyte	UP1009-S	SAT	adipocyte	591	42.800000000000004	40-50	5.432915e+06
UP1009-S|SAT|b_cell	UP1009-S	SAT	b_cell	10	42.8	40-50	15671.0
UP1009-S|SAT|dendritic_cell	UP1009-S	SAT	dendritic_cell	20	42.79999999999999	40-50	69622.0
UP1009-S|SAT|endothelial	UP1009-S	SAT	endothelial	102	42.80000000000001	40-50	255497.0
UP1009-S|SAT|macrophage	UP1009-S	SAT	macrophage	257	42.8	40-50	811332.0
UP1009-S|SAT|mast_cell	UP1009-S	SAT	mast_cell	20	42.79999999999999	40-50	38124.0
UP1009-S|SAT|monocyte	UP1009-S	SAT	monocyte	75	42.80000000000001	40-50	174885.0
UP1009-S|SAT|nk_cell	UP1009-S	SAT	nk_cell	93	42.80000000000002	40-50	174295.0
UP1009-S|SAT|pericyte	UP1009-S	SAT	pericyte	4	42.8	40-50	7632.0
UP1009-S|SAT|t_cell	UP1009-S	SAT	t_cell	266	42.8	40-50	499195.0
UP1010-S|SAT|ASPC	UP1010-S	SAT	ASPC	1257	48.699999999999996	40-50	4.807139e+06
UP1010-S|SAT|LEC	UP1010-S	SAT	LEC	14	48.70000000000001	40-50	60533.0
UP1010-S|SAT|SMC	UP1010-S	SAT	SMC	93	48.69999999999998	40-50	292527.0
UP1010-S|SAT|adipocyte	UP1010-S	SAT	adipocyte	1237	48.699999999999996	40-50	1.5190033e+07
UP1010-S|SAT|b_cell	UP1010-S	SAT	b_cell	48	48.699999999999996	40-50	119992.0
UP1010-S|SAT|dendritic_cell	UP1010-S	SAT	dendritic_cell	58	48.69999999999999	40-50	332982.0
UP1010-S|SAT|endothelial	UP1010-S	SAT	endothelial	471	48.7	40-50	1.51729e+06
UP1010-S|SAT|macrophage	UP1010-S	SAT	macrophage	759	48.699999999999996	40-50	3.900052e+06
UP1010-S|SAT|mast_cell	UP1010-S	SAT	mast_cell	48	48.699999999999996	40-50	92360.0
UP1010-S|SAT|monocyte	UP1010-S	SAT	monocyte	151	48.69999999999999	40-50	472793.0
UP1010-S|SAT|neutrophil	UP1010-S	SAT	neutrophil	3	48.70000000000001	40-50	2633.0
UP1010-S|SAT|nk_cell	UP1010-S	SAT	nk_cell	196	48.699999999999996	40-50	410922.0
UP1010-S|SAT|pericyte	UP1010-S	SAT	pericyte	63	48.699999999999974	40-50	158251.0
UP1010-S|SAT|t_cell	UP1010-S	SAT	t_cell	407	48.699999999999996	40-50	992103.0
UP1010-S|VAT|ASPC	UP1010-S	VAT	ASPC	2155	48.699999999999996	40-50	3.976764e+06
UP1010-S|VAT|LEC	UP1010-S	VAT	LEC	195	48.7	40-50	367591.0
UP1010-S|VAT|SMC	UP1010-S	VAT	SMC	83	48.69999999999999	40-50	118351.0
UP1010-S|VAT|adipocyte	UP1010-S	VAT	adipocyte	1215	48.7	40-50	4.772088e+06
UP1010-S|VAT|b_cell	UP1010-S	VAT	b_cell	4	48.7	40-50	9068.0
UP1010-S|VAT|dendritic_cell	UP1010-S	VAT	dendritic_cell	72	48.699999999999996	40-50	140091.0
UP1010-S|VAT|endometrium	UP1010-S	VAT	endometrium	2	48.7	40-50	8821.0
UP1010-S|VAT|endothelial	UP1010-S	VAT	endothelial	291	48.69999999999999	40-50	452055.0
UP1010-S|VAT|macrophage	UP1010-S	VAT	macrophage	1374	48.69999999999999	40-50	3.294303e+06
UP1010-S|VAT|mast_cell	UP1010-S	VAT	mast_cell	29	48.70000000000002	40-50	32118.0
UP1010-S|VAT|mesothelium	UP1010-S	VAT	mesothelium	5771	48.7	40-50	1.2445573e+07
UP1010-S|VAT|monocyte	UP1010-S	VAT	monocyte	33	48.7	40-50	67968.0
UP1010-S|VAT|nk_cell	UP1010-S	VAT	nk_cell	51	48.69999999999999	40-50	58573.0
UP1010-S|VAT|pericyte	UP1010-S	VAT	pericyte	61	48.69999999999998	40-50	109206.0
UP1010-S|VAT|t_cell	UP1010-S	VAT	t_cell	275	48.699999999999996	40-50	306022.0
UP1018-S|SAT|ASPC	UP1018-S	SAT	ASPC	3061	43.2	40-50	1.0205839e+07
UP1018-S|SAT|LEC	UP1018-S	SAT	LEC	169	43.199999999999996	40-50	414606.0
UP1018-S|SAT|SMC	UP1018-S	SAT	SMC	88	43.199999999999996	40-50	254195.0
UP1018-S|SAT|adipocyte	UP1018-S	SAT	adipocyte	1004	43.2	40-50	7.12857e+06
UP1018-S|SAT|b_cell	UP1018-S	SAT	b_cell	89	43.19999999999999	40-50	201759.0
UP1018-S|SAT|dendritic_cell	UP1018-S	SAT	dendritic_cell	49	43.199999999999996	40-50	184635.0
UP1018-S|SAT|endothelial	UP1018-S	SAT	endothelial	802	43.2	40-50	2.397441e+06
UP1018-S|SAT|macrophage	UP1018-S	SAT	macrophage	782	43.199999999999996	40-50	2.419057e+06
UP1018-S|SAT|mast_cell	UP1018-S	SAT	mast_cell	113	43.2	40-50	249000.0
UP1018-S|SAT|monocyte	UP1018-S	SAT	monocyte	263	43.199999999999996	40-50	693636.0
UP1018-S|SAT|neutrophil	UP1018-S	SAT	neutrophil	7	43.199999999999996	40-50	7261.0
UP1018-S|SAT|nk_cell	UP1018-S	SAT	nk_cell	213	43.199999999999996	40-50	439497.0
UP1018-S|SAT|pericyte	UP1018-S	SAT	pericyte	65	43.199999999999996	40-50	153237.0
UP1018-S|SAT|t_cell	UP1018-S	SAT	t_cell	424	43.20000000000001	40-50	1.040846e+06
UP1018-S|VAT|ASPC	UP1018-S	VAT	ASPC	1794	43.20000000000001	40-50	3.936469e+06
UP1018-S|VAT|LEC	UP1018-S	VAT	LEC	301	43.19999999999999	40-50	594123.0
UP1018-S|VAT|SMC	UP1018-S	VAT	SMC	91	43.19999999999999	40-50	143393.0
UP1018-S|VAT|adipocyte	UP1018-S	VAT	adipocyte	1321	43.199999999999996	40-50	5.761906e+06
UP1018-S|VAT|b_cell	UP1018-S	VAT	b_cell	9	43.2	40-50	11210.0
UP1018-S|VAT|dendritic_cell	UP1018-S	VAT	dendritic_cell	70	43.19999999999998	40-50	143790.0
UP1018-S|VAT|endometrium	UP1018-S	VAT	endometrium	2	43.2	40-50	2647.0
UP1018-S|VAT|endothelial	UP1018-S	VAT	endothelial	392	43.2	40-50	784346.0
UP1018-S|VAT|macrophage	UP1018-S	VAT	macrophage	1227	43.199999999999996	40-50	3.240745e+06
UP1018-S|VAT|mast_cell	UP1018-S	VAT	mast_cell	39	43.20000000000001	40-50	67705.0
UP1018-S|VAT|mesothelium	UP1018-S	VAT	mesothelium	3051	43.2	40-50	8.849994e+06
UP1018-S|VAT|monocyte	UP1018-S	VAT	monocyte	27	43.20000000000001	40-50	84970.0
UP1018-S|VAT|neutrophil	UP1018-S	VAT	neutrophil	4	43.2	40-50	2659.0
UP1018-S|VAT|nk_cell	UP1018-S	VAT	nk_cell	58	43.19999999999999	40-50	82613.0
UP1018-S|VAT|pericyte	UP1018-S	VAT	pericyte	82	43.19999999999999	40-50	137953.0
UP1018-S|VAT|t_cell	UP1018-S	VAT	t_cell	208	43.2	40-50	255518.0
