## Supplementary material for "Complementary remodeling strategies distinguish human subcutaneous and omental adipose tissue": Table S1 demographics and module definations

### Sheet: S1a_demographics
Sample.ID	Depot	Age	Sex	BMI	BMI_group	VAT_area_cm2	SAT_area_cm2	VAT_HU_mean	SAT_HU_mean
KGS_subQ	SAT	66	M	21.11	NW	90.61	106.43	-78.709	-90.423
KHB_subQ	SAT	68	M	20.7	NW	27.89	32.39	-70.584	-14.752
PSG_subQ	SAT	73	M	21.6	NW	128.41	104.52	-90.841	-94.087
10_YUS	SAT	73	M	22.19	NW	149.31	97.41	-96.713	-95.585
2_KHG	SAT	69	M	17.46	UW	43.61	24.87	-75.513	-69.985
WST_subQ	SAT	78	M	18.56	UW	66.25	50.26	-87.509	-77.726
LJW_subQ	SAT	32	M	34.26	OB	287.76	270.94	-108.047	-112.217
GDH_subQ	SAT	23	M	36.25	OB	114.22	369.5	-94.564	-100.017
NSH_subQ	SAT	65	M	31.45	OB	372.76	214.51	-93.531	-94.562
JCH_subQ	SAT	56	M	30.31	OB	225.4	140.9	-101.488	-52.87
PSO_subQ	SAT	72	F	31.07	OB	204.39	222.01	-103.357	-102.801
KJB_omentum	VAT	51	M	20.49	NW	30.47	33.72	-75.574	-54.765
6_KGS	VAT	66	M	21.11	NW	90.61	106.43	-78.709	-90.423
PME_omentum	VAT	53	M	22.21	NW	44.9	65.69	-85.403	-42.826
8_KHB	VAT	68	M	20.7	NW	27.89	32.39	-70.584	-14.752
PSG_omentum	VAT	73	M	21.6	NW	128.41	104.52	-90.841	-94.087
YUS_omentum	VAT	73	M	22.19	NW	149.31	97.41	-96.713	-95.585
KJS_106_omentum	VAT	72	F	22.2	NW	113.39	141.92	-91.827	-99.855
KJS_768_omentum	VAT	50	M	14.34	UW	48.72	25.73	-81.463	-81.089
KHG_omentum	VAT	69	M	17.46	UW	43.61	24.87	-75.513	-69.985
YSW_omentum	VAT	85	M	17.87	UW	29.71	33.05	-72.995	-73.419
4_WST	VAT	78	M	18.56	UW	66.25	50.26	-87.509	-77.726
13_LJW	VAT	32	M	34.26	OB	287.76	270.94	-108.047	-112.217
15_KHS	VAT	65	M	37.11	OB	466.3	240.7	-102.338	-101.477
16_YGJ	VAT	46	M	40.3	OB	355.02	257.13	-99.279	-96.158
17_SDS	VAT	55	M	31.54	OB	340.69	203.03	-106.909	-101.517
NSH_omentum	VAT	65	M	31.45	OB	372.76	214.51	-93.531	-94.562
JCH_omentum	VAT	56	M	30.31	OB	225.4	140.9	-101.488	-52.87
PSO_omentum	VAT	72	F	31.07	OB	204.39	222.01	-103.357	-102.801

### Sheet: S1c_module_definitions
Module	Genes	n_genes
HYPOXIA	VEGFA, SLC2A1, LDHA, PGK1, ADM, PDK1, BNIP3, ANGPTL4, EGLN3, NDRG1, ALDOA, ENO1, HK2, PFKFB3	14
HIF_MATRIX	P4HA1, P4HA2, PLOD1, PLOD2, LOX, LOXL2	6
TGFB	SERPINE1, SMAD7, TGFBI, SKIL, JUNB, LTBP2, TGFB1, TGFBR1, THBS1, CCN2	10
YAPTAZ	CCN2, CCN1, AMOTL2, AXL, THBS1, F3, TAGLN, ACTA2, MYL9, TEAD1	10
ECM_CROSS	LOX, LOXL1, LOXL2, POSTN, P4HA1, PLOD2	6
COLLAGEN	COL1A1, COL1A2, COL3A1, COL6A3	4
MACRO	CD68, CD163, MRC1, MSR1, CSF1R, ITGAM, AIF1, TYROBP, C1QA, C1QB	10
MONO_RECRUIT	CCL2, CCR2, CCL7, CCL8, CX3CR1, S100A8, S100A9	7
ANGIO	VEGFA, KDR, FLT1, PECAM1, NRP2, APLNR, CCN1, ESM1	8
DEVEL(mesenchymal)	TBX15, SHOX2, HOXA5, HOXA10, NR2F1	5
MESO(mesothelial)	UPK3B, KRT19	2

### Sheet: S1_exclusion_list
Exclusion_list_(mesothelial/immune/endothelial/erythroid)
UPK3B
KRT19
MSLN
WT1
PTPRC
CD68
CD163
PECAM1
VWF
CDH5
HBA1
HBA2
HBB
