## Supplementary material for "Complementary remodeling strategies distinguish human subcutaneous and omental adipose tissue": Table S2 paired SAT VAT DEG

### Sheet: Paired_omentum_vs_subQ
Gene_ID	Gene_Symbol	Description	Mean_log2_omentum_minus_subQ	Median_log2_omentum_minus_subQ	SD_log2diff	n_pairs	direction_consistency
94025	MUC16	mucin 16, cell surface associated	5.77646	6.52484	2.63692	10	1
93035	PKHD1L1	PKHD1 like 1	5.67009	5.92379	1.88802	10	1
745	MYRF	myelin regulatory factor	5.63577	5.98749	2.11921	10	1
3875	KRT18	keratin 18	5.04784	5.17953	1.54239	10	1
3880	KRT19	keratin 19	4.94728	5.19194	2.97372	10	1
7051	TGM1	transglutaminase 1	4.9407	5.0532	2.22641	10	1
105375355	UPK3B	uroplakin 3B	4.88022	5.37394	2.06293	10	1
113218482	MIR9898	microRNA 9898	4.74976	4.72702	1.84393	10	1
9076	CLDN1	claudin 1	4.63818	4.0926	2.42513	10	1
3856	KRT8	keratin 8	4.58881	4.91417	2.74697	10	1
55512	SMPD3	sphingomyelin phosphodiesterase 3	4.42058	5.04587	2.41545	10	1
26585	GREM1	gremlin 1, DAN family BMP antagonist	3.85398	3.79986	1.15448	10	1
23767	FLRT3	fibronectin leucine rich transmembrane protein 3	3.76642	4.29317	1.45311	10	1
5764	PTN	pleiotrophin	3.74174	4.22132	1.10624	10	1
57571	CARNS1	carnosine synthase 1	3.71313	3.99314	1.61298	10	1
6943	TCF21	transcription factor 21	3.63434	3.71401	0.946687	10	1
92558	BICDL1	BICD family like cargo adaptor 1	3.6254	3.69988	1.74499	10	1
1001	CDH3	cadherin 3	3.44569	3.2439	1.31896	10	1
6590	SLPI	secretory leukocyte peptidase inhibitor	3.35858	3.30287	1.30323	10	1
721	C4B	complement C4B (Chido blood group)	3.22758	3.54745	1.5831	10	1
65266	WNK4	WNK lysine deficient protein kinase 4	3.14194	3.17219	1.67595	10	1
720	C4A	complement C4A (Rodgers blood group)	3.1391	3.4804	1.5769	10	1
5999	RGS4	regulator of G protein signaling 4	3.11777	2.49388	1.87182	10	1
83481	EPPK1	epiplakin 1	3.04615	3.20792	1.98275	10	1
84612	PARD6B	par-6 family cell polarity regulator beta	2.98959	3.07924	1.22317	10	1
386617	KCTD8	potassium channel tetramerization domain containing 8	2.90301	2.59559	1.30465	10	1
7474	WNT5A	Wnt family member 5A	2.88315	2.66621	0.999764	10	1
7434	VIPR2	vasoactive intestinal peptide receptor 2	2.87267	2.59111	1.34476	10	1
590	BCHE	butyrylcholinesterase	2.86979	3.16731	1.57102	10	1
4920	ROR2	receptor tyrosine kinase like orphan receptor 2	2.85493	2.64787	1.11741	10	1
51361	HOOK1	hook microtubule tethering protein 1	2.78127	3.16642	1.62102	10	1
23242	COBL	cordon-bleu WH2 repeat protein	2.76264	2.49899	1.09157	10	1
79875	THSD4	thrombospondin type 1 domain containing 4	2.75542	2.73089	1.34155	10	1
3696	ITGB8	integrin subunit beta 8	2.73086	2.63386	1.25978	10	1
25891	PAMR1	peptidase domain containing associated with muscle regeneration 1	2.70905	2.81406	1.19106	10	1
460	ASTN1	astrotactin 1	2.67497	2.95437	1.46924	10	1
80144	FRAS1	Fraser extracellular matrix complex subunit 1	2.67349	2.63822	1.26383	10	1
5803	PTPRZ1	protein tyrosine phosphatase receptor type Z1	2.59365	2.58656	1.29985	10	1
9022	CLIC3	chloride intracellular channel 3	2.5288	2.77258	1.41907	10	1
10663	CXCR6	C-X-C motif chemokine receptor 6	2.5166	2.42007	0.446819	10	1
55784	MCTP2	multiple C2 and transmembrane domain containing 2	2.50297	2.27865	1.13995	10	1
9108	MTMR7	myotubularin related protein 7	2.46442	2.32598	1.39505	10	1
7025	NR2F1	nuclear receptor subfamily 2 group F member 1	2.43002	2.47447	0.952545	10	1
8045	RASSF7	Ras association domain family member 7	2.41941	2.44676	1.33656	10	1
728643	HNRNPA1P33	heterogeneous nuclear ribonucleoprotein A1 pseudogene 33	2.38627	2.40102	1.10928	10	1
10267	RAMP1	receptor activity modifying protein 1	2.37203	2.19479	1.44573	10	1
420	ART4	ADP-ribosyltransferase 4 (Dombrock blood group)	2.36425	2.53407	1.02847	10	1
93099	DMKN	dermokine	2.35235	2.39392	1.45164	10	1
23127	COLGALT2	collagen beta(1-O)galactosyltransferase 2	2.333	2.5366	0.759366	10	1
83959	SLC4A11	solute carrier family 4 member 11	2.30489	1.98655	1.7531	10	1
5742	PTGS1	prostaglandin-endoperoxide synthase 1	2.25213	2.29834	0.803227	10	1
656	BMP8B	bone morphogenetic protein 8b	2.24978	2.65893	1.24703	10	1
27065	NSG1	neuronal vesicle trafficking associated 1	2.24041	2.02625	1.56778	10	1
83875	BCO2	beta-carotene oxygenase 2	2.16553	2.11588	0.911506	10	1
8633	UNC5C	unc-5 netrin receptor C	2.16066	1.99873	0.76103	10	1
10736	SIX2	SIX homeobox 2	2.07556	1.90589	0.854888	10	1
84689	MS4A14	membrane spanning 4-domains A14	2.04171	2.1912	1.0993	10	1
5046	PCSK6	proprotein convertase subtilisin/kexin type 6	2.00835	2.04284	0.510725	10	1
26002	MOXD1	monooxygenase DBH like 1	1.99185	1.6742	1.07463	10	1
64116	SLC39A8	solute carrier family 39 member 8	1.96617	2.20832	1.15549	10	1
7430	EZR	ezrin	1.95143	1.94277	1.26487	10	1
57211	ADGRG6	adhesion G protein-coupled receptor G6	1.92832	2.11768	1.22246	10	1
151246	SGO2	shugoshin 2	1.90975	1.79172	1.19307	10	1
84561	SLC12A8	solute carrier family 12 member 8	1.87488	1.43938	1.48462	10	1
5754	PTK7	protein tyrosine kinase 7 (inactive)	1.85353	1.82366	1.1443	10	1
57633	LRRN1	leucine rich repeat neuronal 1	1.85342	1.517	1.31386	10	1
133418	EMB	embigin	1.79839	1.66118	0.844332	10	1
140	ADORA3	adenosine A3 receptor	1.79759	1.95852	0.832045	10	1
4914	NTRK1	neurotrophic receptor tyrosine kinase 1	1.79114	1.96606	0.970542	10	1
481	ATP1B1	ATPase Na+/K+ transporting subunit beta 1	1.76561	1.8475	1.23701	10	1
2627	GATA6	GATA binding protein 6	1.75459	1.758	1.11189	10	1
1612	DAPK1	death associated protein kinase 1	1.75331	1.54931	0.690942	10	1
255743	NPNT	nephronectin	1.75002	1.8043	0.975531	10	1
84033	OBSCN	obscurin, cytoskeletal calmodulin and titin-interacting RhoGEF	1.74746	1.7307	0.799786	10	1
4211	MEIS1	Meis homeobox 1	1.72843	1.60742	0.528837	10	1
6563	SLC14A1	solute carrier family 14 member 1 (Kidd blood group)	1.70737	1.98896	0.750579	10	1
9915	ARNT2	aryl hydrocarbon receptor nuclear translocator 2	1.69176	1.38707	0.989409	10	1
84870	RSPO3	R-spondin 3	1.68673	1.61369	0.683451	10	1
8302	KLRC4	killer cell lectin like receptor C4	1.66778	1.37465	0.777521	10	1
387357	THEMIS	thymocyte selection associated	1.66625	1.56837	0.799185	10	1
6712	SPTBN2	spectrin beta, non-erythrocytic 2	1.63843	1.31303	1.19995	10	1
414899	BLID	BH3-like motif containing, cell death inducer	1.6314	1.70367	0.807049	10	1
11309	SLCO2B1	solute carrier organic anion transporter family member 2B1	1.61967	1.4318	0.759995	10	1
3782	KCNN3	potassium calcium-activated channel subfamily N member 3	1.61863	1.78791	0.708948	10	1
84976	DISP1	dispatched RND transporter family member 1	1.60762	1.69786	0.548285	10	1
8671	SLC4A4	solute carrier family 4 member 4	1.58714	1.246	0.742616	10	1
58475	MS4A7	membrane spanning 4-domains A7	1.56139	1.72443	0.898562	10	1
85449	KIAA1755	KIAA1755	1.55831	1.46916	0.984112	10	1
283316	CD163L1	CD163 molecule like 1	1.55086	1.20379	1.29048	10	1
79820	CATSPERB	cation channel sperm associated auxiliary subunit beta	1.54771	1.20591	0.947981	10	1
9957	HS3ST1	heparan sulfate-glucosamine 3-sulfotransferase 1	1.53521	1.44232	0.706965	10	1
6614	SIGLEC1	sialic acid binding Ig like lectin 1	1.52929	1.42246	1.14156	10	1
22914	KLRK1	killer cell lectin like receptor K1	1.52914	1.54405	0.923694	10	1
26027	ACOT11	acyl-CoA thioesterase 11	1.52796	1.53987	1.23675	10	1
4485	MST1	macrophage stimulating 1	1.52094	1.51142	0.900721	10	1
23114	NFASC	neurofascin	1.51606	1.3865	0.724284	10	1
2294	FOXF1	forkhead box F1	1.49532	1.36063	1.01183	10	1
445347	TARP	TCR gamma alternate reading frame protein	1.48758	1.48623	0.787336	10	1
5031	P2RY6	pyrimidinergic receptor P2Y6	1.48559	1.19812	0.632153	10	1
122060	SLAIN1	SLAIN motif family member 1	1.48399	1.41582	0.734148	10	1

### Sheet: Paired_subQ_detail
Gene_ID	Gene_Symbol	Description	Mean_log2_omentum_minus_subQ	Median_log2_omentum_minus_subQ	SD_log2diff	n_pairs	direction_consistency
153572	IRX2	iroquois homeobox 2	-4.10425	-4.11367	0.373956	10	1
6913	TBX15	T-box transcription factor 15	-3.81484	-3.66882	0.72877	10	1
6474	SHOX2	short stature homeobox 2	-3.72663	-3.86824	0.891065	10	1
5104	SERPINA5	serpin family A member 5	-3.58899	-3.5483	0.87842	10	1
7499	XG	Xg glycoprotein (Xg blood group)	-3.4142	-3.14124	1.29008	10	1
5593	PRKG2	protein kinase cGMP-dependent 2	-3.01608	-2.80817	0.874248	10	1
3206	HOXA10	homeobox A10	-2.94788	-3.04703	1.3988	10	1
84624	FNDC1	fibronectin type III domain containing 1	-2.47917	-2.08013	1.24833	10	1
54102	CLIC6	chloride intracellular channel 6	-2.41853	-2.4786	1.34962	10	1
27123	DKK2	dickkopf WNT signaling pathway inhibitor 2	-2.34619	-2.64483	0.95996	10	1
114805	GALNT13	polypeptide N-acetylgalactosaminyltransferase 13	-2.2593	-2.53449	1.18902	10	1
9358	ITGBL1	integrin subunit beta like 1	-2.20568	-2.11658	1.07765	10	1
9096	TBX18	T-box transcription factor 18	-2.16291	-1.98585	1.22224	10	1
83595	SOX7	SRY-box transcription factor 7	-1.83065	-1.61351	1.15546	10	1
200162	SPAG17	sperm associated antigen 17	-1.80691	-1.67874	0.890503	10	1
93145	OLFM2	olfactomedin 2	-1.77302	-1.57846	0.960238	10	1
3234	HOXD8	homeobox D8	-1.73493	-1.71518	0.774691	10	1
60495	HPSE2	heparanase 2 (inactive)	-1.72604	-1.71219	0.85746	10	1
100289124	FAM27E2	family with sequence similarity 27 member E2	-1.71573	-1.17195	1.91741	10	1
4487	MSX1	msh homeobox 1	-1.67391	-1.18001	1.81745	10	1
338	APOB	apolipoprotein B	-1.65078	-1.58962	1.02026	10	1
4854	NOTCH3	notch receptor 3	-1.63612	-1.75053	0.448275	10	1
5396	PRRX1	paired related homeobox 1	-1.61939	-1.2331	1.60469	10	1
4915	NTRK2	neurotrophic receptor tyrosine kinase 2	-1.6081	-1.2488	1.47289	10	1
51299	NRN1	neuritin 1	-1.50011	-1.36628	0.995097	10	1
2735	GLI1	GLI family zinc finger 1	-1.47858	-1.4683	1.01004	10	1
6869	TACR1	tachykinin receptor 1	-1.47233	-1.34695	1.0317	10	1
6769	STAC	SH3 and cysteine rich domain	-1.45823	-1.45051	0.930084	10	1
56920	SEMA3G	semaphorin 3G	-1.43983	-1.27308	0.638662	10	1
230	ALDOC	aldolase, fructose-bisphosphate C	-1.409	-1.34755	0.750568	10	1
23314	SATB2	SATB homeobox 2	-1.36014	-1.42929	0.533277	10	1
8643	PTCH2	patched 2	-1.35258	-1.26031	0.60054	10	1
4511	TRNC	tRNA-Cys	-1.35092	-1.07302	1.07557	10	1
79927	FAM110D	family with sequence similarity 110 member D	-1.32551	-1.30249	0.76811	10	1
3233	HOXD4	homeobox D4	-1.32159	-1.14763	0.93381	10	1
101410538	MMP24OS	MMP24 opposite strand	-1.29843	-0.999083	1.03473	10	1
3579	CXCR2	C-X-C motif chemokine receptor 2	-1.28197	-0.754599	1.72133	10	1
2615	LRRC32	leucine rich repeat containing 32	-1.27923	-1.11029	1.10912	10	1
2719	GPC3	glypican 3	-1.27586	-0.801498	1.62288	10	1
5260	PHKG1	phosphorylase kinase catalytic subunit gamma 1	-1.21737	-0.913217	0.836066	10	1
163175	LGI4	leucine rich repeat LGI family member 4	-1.21159	-1.48399	0.786212	10	1
51807	TUBA8	tubulin alpha 8	-1.20917	-1.14312	0.675628	10	1
367	AR	androgen receptor	-1.20383	-1.06006	0.859464	10	1
1306	COL15A1	collagen type XV alpha 1 chain	-1.18772	-1.13218	0.383749	10	1
50509	COL5A3	collagen type V alpha 3 chain	-1.16947	-1.24759	0.463775	10	1
374864	CCDC178	coiled-coil domain containing 178	-1.15668	-1.25258	0.780636	10	1
51066	SSUH2	ssu-2 homolog	-1.13435	-0.800898	0.957871	10	1
246176	GAS2L2	growth arrest specific 2 like 2	-1.11204	-0.940696	0.715592	10	1
2196	FAT2	FAT atypical cadherin 2	-1.10867	-0.944769	0.561154	10	1
100132153	TUBB2BP1	tubulin beta 2B class IIb pseudogene 1	-1.06341	-1.05609	0.690977	10	1
287	ANK2	ankyrin 2	-1.05744	-0.935869	0.695879	10	1
161176	SYNE3	spectrin repeat containing nuclear envelope family member 3	-1.05327	-1.0531	0.535778	10	1
441027	TMEM150C	transmembrane protein 150C	-1.04433	-0.992066	0.482501	10	1
7280	TUBB2A	tubulin beta 2A class IIa	-1.04275	-1.07832	0.548884	10	1
253738	EBF3	EBF transcription factor 3	-1.027	-0.627704	1.35847	10	1
344148	NCKAP5	NCK associated protein 5	-1.00428	-0.950448	0.360531	10	1
2687	GGT5	gamma-glutamyltransferase 5	-1.00356	-0.87383	0.577033	10	1
79772	MCTP1	multiple C2 and transmembrane domain containing 1	-0.97164	-0.597145	0.864232	10	1
273	AMPH	amphiphysin	-0.952765	-0.765135	0.841647	10	1
1645	AKR1C1	aldo-keto reductase family 1 member C1	-0.935084	-0.782865	0.617563	10	1
290	ANPEP	alanyl aminopeptidase, membrane	-0.917554	-1.12747	0.570638	10	1
9479	MAPK8IP1	mitogen-activated protein kinase 8 interacting protein 1	-0.913258	-0.974572	0.505593	10	1
91977	MYOZ3	myozenin 3	-0.911609	-0.730761	0.541289	10	1
2494	NR5A2	nuclear receptor subfamily 5 group A member 2	-0.903457	-0.646358	0.782586	10	1
80760	ITIH5	inter-alpha-trypsin inhibitor heavy chain 5	-0.89399	-0.783397	0.390812	10	1
23743	BHMT2	betaine--homocysteine S-methyltransferase 2	-0.881711	-0.664866	0.704635	10	1
282996	RBM20	RNA binding motif protein 20	-0.852368	-0.782502	0.529342	10	1
6678	SPARC	secreted protein acidic and cysteine rich	-0.825603	-0.618873	0.698465	10	1
100499177	THAP9-AS1	THAP9 antisense RNA 1	-0.787225	-0.745034	0.424194	10	1
3786	KCNQ3	potassium voltage-gated channel subfamily Q member 3	-0.778992	-0.952769	0.47954	10	1
340719	NANOS1	nanos C2HC-type zinc finger 1	-0.775208	-0.781108	0.552986	10	1
1282	COL4A1	collagen type IV alpha 1 chain	-0.769696	-0.691897	0.433664	10	1
116496	NIBAN1	niban apoptosis regulator 1	-0.75442	-0.65489	0.541952	10	1
348	APOE	apolipoprotein E	-0.747912	-0.68057	0.564766	10	1
254228	CALHM5	calcium homeostasis modulator family member 5	-0.72978	-0.683681	0.336992	10	1
58526	MID1IP1	MID1 interacting protein 1	-0.728808	-0.631766	0.393702	10	1
23034	SAMD4A	sterile alpha motif domain containing 4A	-0.727708	-0.418762	0.886089	10	1
222223	ELAPOR2	endosome-lysosome associated apoptosis and autophagy regulator family member 2	-0.711692	-0.393699	0.580115	10	1
92340	PRR29	proline rich 29	-0.708748	-0.756081	0.481764	10	1
9469	CHST3	carbohydrate sulfotransferase 3	-0.704484	-0.586727	0.525853	10	1
22927	HABP4	hyaluronan binding protein 4	-0.671621	-0.592696	0.35357	10	1
51114	ZDHHC9	zinc finger DHHC-type palmitoyltransferase 9	-0.669135	-0.647052	0.516437	10	1
83439	TCF7L1	transcription factor 7 like 1	-0.658573	-0.581102	0.535388	10	1
1290	COL5A2	collagen type V alpha 2 chain	-0.658382	-0.72993	0.284886	10	1
10656	KHDRBS3	KH RNA binding domain containing, signal transduction associated 3	-0.656134	-0.506763	0.735148	10	1
23243	ANKRD28	ankyrin repeat domain 28	-0.644354	-0.661087	0.512291	10	1
57717	PCDHB16	protocadherin beta 16	-0.623198	-0.410737	0.581696	10	1
283487	PRECSIT	p53 regulated carcinoma associated Stat3 activating long intergenic non-protein coding transcript	-0.615362	-0.607817	0.255546	10	1
3339	HSPG2	heparan sulfate proteoglycan 2	-0.593514	-0.36293	0.423168	10	1
125058	TBC1D16	TBC1 domain family member 16	-0.591601	-0.66697	0.320689	10	1
57496	MRTFB	myocardin related transcription factor B	-0.570589	-0.56598	0.374573	10	1
340526	RTL5	retrotransposon Gag like 5	-0.569298	-0.423179	0.526295	10	1
162073	ITPRIPL2	ITPRIP like 2	-0.521729	-0.397757	0.373358	10	1
6645	SNTB2	syntrophin beta 2	-0.517258	-0.371752	0.440196	10	1
29070	CCDC113	coiled-coil domain containing 113	-0.51044	-0.383176	0.365044	10	1
728489	DNLZ	DNL-type zinc finger	-0.49711	-0.420906	0.49479	10	1
150763	GPAT2	glycerol-3-phosphate acyltransferase 2, mitochondrial	-0.491804	-0.358592	0.43184	10	1
10742	RAI2	retinoic acid induced 2	-0.487706	-0.192517	0.495601	10	1
81794	ADAMTS10	ADAM metallopeptidase with thrombospondin type 1 motif 10	-0.470167	-0.43114	0.3658	10	1
83892	KCTD10	potassium channel tetramerization domain containing 10	-0.46966	-0.467975	0.259114	10	1
