## Supplementary material for "Complementary remodeling strategies distinguish human subcutaneous and omental adipose tissue": Table S3 CT RNA mixed models

### Sheet: S3_mixed_model_coefficients
family	outcome	model	predictor	n	beta	se	CI95_low	CI95_high	t	p	FDR	r2
module_zscore	MAC_total	A	zVATarea	18	0.0951	0.22378	-0.3435	0.5337	0.42497	0.67086	0.93748	0.0409
module_zscore	MAC_total	B	zVATHU	18	-0.05242	0.30183	-0.644	0.5392	-0.17369	0.86211	0.99033	0.03213
module_zscore	MAC_total	C	zVATHU	18	0.06014	0.44863	-0.8192	0.9395	0.13405	0.89336	0.89336	0.04277
module_zscore	MAC_total	C	zVATarea	18	0.14154	0.3282	-0.5017	0.7848	0.43128	0.66627	0.85663	0.04277
module_zscore	MAC_LAM	A	zVATarea	18	0.02055	0.09766	-0.1709	0.212	0.21046	0.83331	0.93748	0.08739
module_zscore	MAC_LAM	B	zVATHU	18	0.02524	0.12358	-0.217	0.2675	0.20427	0.83814	0.99033	0.08802
module_zscore	MAC_LAM	C	zVATHU	18	0.10778	0.24185	-0.3662	0.5818	0.44564	0.65586	0.86707	0.10128
module_zscore	MAC_LAM	C	zVATarea	18	0.10378	0.22149	-0.3303	0.5379	0.46856	0.63938	0.85663	0.10128
module_zscore	MAC_complement_scav	A	zVATarea	18	0.01806	0.23956	-0.4515	0.4876	0.07537	0.93992	0.96009	0.02543
module_zscore	MAC_complement_scav	B	zVATHU	18	0.05447	0.3017	-0.5369	0.6458	0.18055	0.85672	0.99033	0.02868
module_zscore	MAC_complement_scav	C	zVATHU	18	0.17838	0.45148	-0.7065	1.0633	0.39511	0.69276	0.86707	0.04062
module_zscore	MAC_complement_scav	C	zVATarea	18	0.15581	0.35279	-0.5357	0.8473	0.44165	0.65874	0.85663	0.04062
module_zscore	MAC_inflammasome	A	zVATarea	18	-0.07912	0.16268	-0.398	0.2397	-0.48636	0.62671	0.93748	0.02713
module_zscore	MAC_inflammasome	B	zVATHU	18	0.20593	0.17247	-0.1321	0.544	1.194	0.23248	0.90116	0.13164
module_zscore	MAC_inflammasome	C	zVATHU	18	0.37061	0.21599	-0.0527	0.794	1.71588	0.08618	0.38782	0.18116
module_zscore	MAC_inflammasome	C	zVATarea	18	0.20708	0.15626	-0.0992	0.5133	1.32526	0.18508	0.37017	0.18116
module_zscore	MAC_monocyte_recruit	A	zVATarea	18	0.16797	0.09137	-0.0111	0.3471	1.83827	0.06602	0.2971	0.09628
module_zscore	MAC_monocyte_recruit	B	zVATHU	18	-0.00222	0.13718	-0.2711	0.2667	-0.0162	0.98708	0.99033	0.00163
module_zscore	MAC_monocyte_recruit	C	zVATHU	18	0.34042	0.19608	-0.0439	0.7247	1.73613	0.08254	0.38782	0.24198
module_zscore	MAC_monocyte_recruit	C	zVATarea	18	0.43085	0.11875	0.1981	0.6636	3.62833	0.00029	0.00257	0.24198
module_zscore	CELL_macrophage	A	zVATarea	18	0.13253	0.24699	-0.3516	0.6166	0.53657	0.59156	0.93748	0.04496
module_zscore	CELL_macrophage	B	zVATHU	18	-0.0621	0.33171	-0.7123	0.5881	-0.18721	0.8515	0.99033	0.02993
module_zscore	CELL_macrophage	C	zVATHU	18	0.11221	0.49008	-0.8483	1.0728	0.22896	0.8189	0.86707	0.05009
module_zscore	CELL_macrophage	C	zVATarea	18	0.21918	0.35971	-0.4859	0.9242	0.60932	0.54231	0.85663	0.05009
module_zscore	CELL_monocyte	A	zVATarea	18	-0.09302	0.1118	-0.3121	0.1261	-0.83198	0.40542	0.86898	0.0313
module_zscore	CELL_monocyte	B	zVATHU	18	0.10346	0.14967	-0.1899	0.3968	0.69129	0.48938	0.99033	0.03731
module_zscore	CELL_monocyte	C	zVATHU	18	0.07642	0.23922	-0.3925	0.5453	0.31947	0.74937	0.86707	0.03885
module_zscore	CELL_monocyte	C	zVATarea	18	-0.034	0.1716	-0.3703	0.3023	-0.19812	0.84295	0.94832	0.03885
module_zscore	CELL_endothelial	A	zVATarea	18	0.53156	0.12616	0.2843	0.7788	4.21346	3e-05	0.00023	0.67081
module_zscore	CELL_endothelial	B	zVATHU	18	-0.3921	0.17376	-0.7327	-0.0515	-2.25663	0.02403	0.32287	0.50301
module_zscore	CELL_endothelial	C	zVATHU	18	0.07939	0.2507	-0.412	0.5708	0.31666	0.75151	0.86707	0.67378
module_zscore	CELL_endothelial	C	zVATarea	18	0.59287	0.22772	0.1465	1.0392	2.60351	0.00923	0.04152	0.67378
module_zscore	CELL_fibroblast	A	zVATarea	18	0.10287	0.13163	-0.1551	0.3609	0.78153	0.43449	0.86898	0.05648
module_zscore	CELL_fibroblast	B	zVATHU	18	-0.12781	0.12431	-0.3715	0.1158	-1.02815	0.30388	0.90116	0.07031
module_zscore	CELL_fibroblast	C	zVATHU	18	-0.1192	0.27716	-0.6624	0.424	-0.43007	0.66715	0.86707	0.07043
module_zscore	CELL_fibroblast	C	zVATarea	18	0.01083	0.29176	-0.561	0.5827	0.03711	0.9704	0.9704	0.07043
module_zscore	PATH_inflammatory_response	A	zVATarea	18	0.06228	0.17122	-0.2733	0.3979	0.36371	0.71607	0.93748	0.01232
module_zscore	PATH_inflammatory_response	B	zVATHU	18	0.14411	0.15434	-0.1584	0.4466	0.93371	0.35045	0.90116	0.05587
module_zscore	PATH_inflammatory_response	C	zVATHU	18	0.50183	0.22589	0.0591	0.9446	2.22156	0.02631	0.27084	0.26458
module_zscore	PATH_inflammatory_response	C	zVATarea	18	0.4498	0.19937	0.059	0.8406	2.25617	0.02406	0.08662	0.26458
module_zscore	PATH_TNFA_NFKB	A	zVATarea	18	-0.04847	0.2259	-0.4912	0.3943	-0.21457	0.83011	0.93748	0.06282
module_zscore	PATH_TNFA_NFKB	B	zVATHU	18	0.27348	0.19677	-0.1122	0.6591	1.38988	0.16457	0.90116	0.18322
module_zscore	PATH_TNFA_NFKB	C	zVATHU	18	0.60885	0.28072	0.0586	1.1591	2.16886	0.03009	0.27084	0.30079
module_zscore	PATH_TNFA_NFKB	C	zVATarea	18	0.42171	0.25061	-0.0695	0.9129	1.68272	0.09243	0.23767	0.30079
module_zscore	PATH_IL6_JAK_STAT3	A	zVATarea	18	0.12527	0.11461	-0.0994	0.3499	1.09308	0.27436	0.86898	0.27656
module_zscore	PATH_IL6_JAK_STAT3	B	zVATHU	18	-0.00118	0.09765	-0.1926	0.1902	-0.01212	0.99033	0.99033	0.1926
module_zscore	PATH_IL6_JAK_STAT3	C	zVATHU	18	0.25512	0.15949	-0.0575	0.5677	1.59963	0.10968	0.39485	0.40706
module_zscore	PATH_IL6_JAK_STAT3	C	zVATarea	18	0.32228	0.18796	-0.0461	0.6907	1.71461	0.08642	0.23767	0.40706
module_zscore	PATH_complement	A	zVATarea	18	-0.21515	0.22963	-0.6652	0.2349	-0.93691	0.3488	0.86898	0.07365
module_zscore	PATH_complement	B	zVATHU	18	0.26133	0.23954	-0.2082	0.7308	1.09098	0.27528	0.90116	0.10242
module_zscore	PATH_complement	C	zVATHU	18	0.23384	0.37102	-0.4934	0.961	0.63027	0.52852	0.86707	0.10309
module_zscore	PATH_complement	C	zVATarea	18	-0.03456	0.33549	-0.6921	0.623	-0.10302	0.91794	0.9704	0.10309
module_zscore	PATH_hypoxia	A	zVATarea	18	0.01818	0.07378	-0.1264	0.1628	0.24647	0.80532	0.93748	0.00674
module_zscore	PATH_hypoxia	B	zVATHU	18	0.06561	0.11019	-0.1504	0.2816	0.59546	0.55153	0.99033	0.03947
module_zscore	PATH_hypoxia	C	zVATHU	18	0.20752	0.18066	-0.1466	0.5616	1.14869	0.25069	0.64462	0.1439
module_zscore	PATH_hypoxia	C	zVATarea	18	0.17844	0.12692	-0.0703	0.4272	1.40595	0.15974	0.35941	0.1439
module_zscore	PATH_angiogenesis	A	zVATarea	18	0.40193	0.07728	0.2505	0.5534	5.20087	0	0	0.69804
module_zscore	PATH_angiogenesis	B	zVATHU	18	-0.26823	0.12783	-0.5188	-0.0177	-2.09835	0.03587	0.32287	0.49926
module_zscore	PATH_angiogenesis	C	zVATHU	18	0.13325	0.18989	-0.2389	0.5054	0.70168	0.48288	0.86707	0.71247
module_zscore	PATH_angiogenesis	C	zVATarea	18	0.50483	0.16273	0.1859	0.8238	3.10233	0.00192	0.01152	0.71247
module_zscore	PATH_ECM_remodeling	A	zVATarea	18	0.00443	0.0886	-0.1692	0.1781	0.05004	0.96009	0.96009	0.13762
module_zscore	PATH_ECM_remodeling	B	zVATHU	18	0.01375	0.09535	-0.1731	0.2006	0.14424	0.88531	0.99033	0.13856
module_zscore	PATH_ECM_remodeling	C	zVATHU	18	0.04478	0.17291	-0.2941	0.3837	0.25896	0.79567	0.86707	0.14196
module_zscore	PATH_ECM_remodeling	C	zVATarea	18	0.03901	0.17228	-0.2987	0.3767	0.22644	0.82086	0.94832	0.14196
module_zscore	PATH_monocyte_chemotaxis	A	zVATarea	18	0.239	0.0957	0.0514	0.4266	2.49748	0.01251	0.07505	0.16617
module_zscore	PATH_monocyte_chemotaxis	B	zVATHU	18	-0.06816	0.15055	-0.3632	0.2269	-0.45273	0.65074	0.99033	0.01356
module_zscore	PATH_monocyte_chemotaxis	C	zVATHU	18	0.31594	0.21078	-0.0972	0.7291	1.49888	0.1339	0.40171	0.27466
module_zscore	PATH_monocyte_chemotaxis	C	zVATarea	18	0.48298	0.13097	0.2263	0.7397	3.68784	0.00023	0.00257	0.27466
module_zscore	PATH_macrophage_activation	A	zVATarea	18	0.13072	0.16559	-0.1938	0.4553	0.7894	0.42988	0.86898	0.06769
module_zscore	PATH_macrophage_activation	B	zVATHU	18	-0.04518	0.22765	-0.4914	0.401	-0.19845	0.84269	0.99033	0.03057
module_zscore	PATH_macrophage_activation	C	zVATHU	18	0.15233	0.31492	-0.4649	0.7696	0.48371	0.62859	0.86707	0.08905
module_zscore	PATH_macrophage_activation	C	zVATarea	18	0.24835	0.22669	-0.196	0.6927	1.09558	0.27326	0.49188	0.08905
gsva	CELL_endothelial__gsva	A	zVATarea	18	0.67436	0.1712	0.3388	1.0099	3.93906	8e-05	0.00074	0.66186
gsva	CELL_endothelial__gsva	B	zVATHU	18	-0.50779	0.21984	-0.9387	-0.0769	-2.30986	0.0209	0.12538	0.47911
gsva	CELL_endothelial__gsva	C	zVATHU	18	0.07387	0.27554	-0.4662	0.6139	0.26809	0.78863	0.88721	0.66369
gsva	CELL_endothelial__gsva	C	zVATarea	18	0.7314	0.25065	0.2401	1.2227	2.91798	0.00352	0.02114	0.66369
gsva	CELL_fibroblast__gsva	A	zVATarea	18	0.529	0.18949	0.1576	0.9004	2.7917	0.00524	0.03146	0.30606
gsva	CELL_fibroblast__gsva	B	zVATHU	18	-0.60158	0.19381	-0.9814	-0.2217	-3.10391	0.00191	0.02471	0.37006
gsva	CELL_fibroblast__gsva	C	zVATHU	18	-0.46877	0.35144	-1.1576	0.2201	-1.33385	0.18225	0.54676	0.37968
gsva	CELL_fibroblast__gsva	C	zVATarea	18	0.167	0.32319	-0.4665	0.8005	0.51672	0.60535	0.83818	0.37968
gsva	CELL_macrophage__gsva	A	zVATarea	18	0.22183	0.24866	-0.2655	0.7092	0.89213	0.37233	0.83773	0.06653
gsva	CELL_macrophage__gsva	B	zVATHU	18	-0.15305	0.3341	-0.8079	0.5018	-0.45811	0.64687	0.83169	0.04287
gsva	CELL_macrophage__gsva	C	zVATHU	18	0.06055	0.50853	-0.9362	1.0573	0.11907	0.90522	0.95847	0.06776
gsva	CELL_macrophage__gsva	C	zVATarea	18	0.26859	0.38092	-0.478	1.0152	0.70511	0.48074	0.72112	0.06776
gsva	CELL_monocyte__gsva	A	zVATarea	18	-0.45686	0.24671	-0.9404	0.0267	-1.85181	0.06405	0.23059	0.21002
gsva	CELL_monocyte__gsva	B	zVATHU	18	0.46174	0.28399	-0.0949	1.0184	1.62589	0.10397	0.46788	0.2085
gsva	CELL_monocyte__gsva	C	zVATHU	18	0.25502	0.44776	-0.6226	1.1326	0.56956	0.56898	0.88721	0.23181
gsva	CELL_monocyte__gsva	C	zVATarea	18	-0.25993	0.35929	-0.9641	0.4443	-0.72344	0.46941	0.72112	0.23181
gsva	MAC_LAM__gsva	A	zVATarea	18	-0.10312	0.14114	-0.3798	0.1735	-0.73057	0.46504	0.88211	0.05
gsva	MAC_LAM__gsva	B	zVATHU	18	0.19376	0.19499	-0.1884	0.5759	0.99368	0.32038	0.68436	0.07308
gsva	MAC_LAM__gsva	C	zVATHU	18	0.28961	0.47388	-0.6392	1.2184	0.61114	0.54111	0.88721	0.0781
gsva	MAC_LAM__gsva	C	zVATarea	18	0.12053	0.41392	-0.6908	0.9318	0.29118	0.77091	0.87683	0.0781
gsva	MAC_complement_scav__gsva	A	zVATarea	18	-0.00315	0.26745	-0.5274	0.5211	-0.01178	0.9906	0.9906	0.00375
gsva	MAC_complement_scav__gsva	B	zVATHU	18	0.05998	0.34103	-0.6084	0.7284	0.17587	0.86039	0.86039	0.00687
gsva	MAC_complement_scav__gsva	C	zVATHU	18	0.14895	0.53297	-0.8957	1.1936	0.27947	0.77989	0.88721	0.01119
gsva	MAC_complement_scav__gsva	C	zVATarea	18	0.11187	0.41436	-0.7003	0.924	0.26998	0.78717	0.87683	0.01119
gsva	MAC_inflammasome__gsva	A	zVATarea	18	-0.03295	0.33377	-0.6871	0.6212	-0.09872	0.92136	0.9906	0.06686
gsva	MAC_inflammasome__gsva	B	zVATHU	18	0.32456	0.25875	-0.1826	0.8317	1.25433	0.20972	0.53929	0.15735
gsva	MAC_inflammasome__gsva	C	zVATHU	18	0.77321	0.39407	0.0008	1.5456	1.96211	0.04975	0.22388	0.26717
gsva	MAC_inflammasome__gsva	C	zVATarea	18	0.56414	0.38712	-0.1946	1.3229	1.45727	0.14504	0.37297	0.26717
gsva	MAC_monocyte_recruit__gsva	A	zVATarea	18	0.17628	0.2554	-0.3243	0.6769	0.69021	0.49006	0.88211	0.041
gsva	MAC_monocyte_recruit__gsva	B	zVATHU	18	0.1804	0.24555	-0.3009	0.6617	0.73469	0.46253	0.72419	0.04148
gsva	MAC_monocyte_recruit__gsva	C	zVATHU	18	0.83083	0.39732	0.0521	1.6096	2.09108	0.03652	0.22388	0.27228
gsva	MAC_monocyte_recruit__gsva	C	zVATarea	18	0.81787	0.30877	0.2127	1.4231	2.64879	0.00808	0.03635	0.27228
gsva	MAC_total__gsva	A	zVATarea	18	0.07733	0.26505	-0.4422	0.5968	0.29175	0.77048	0.9906	0.01582
gsva	MAC_total__gsva	B	zVATHU	18	-0.06754	0.35796	-0.7691	0.6341	-0.18869	0.85034	0.86039	0.01444
gsva	MAC_total__gsva	C	zVATHU	18	-0.01567	0.53815	-1.0704	1.0391	-0.02911	0.97677	0.97677	0.0159
gsva	MAC_total__gsva	C	zVATarea	18	0.06523	0.39062	-0.7004	0.8308	0.16699	0.86738	0.87683	0.0159
gsva	PATH_ECM_remodeling__gsva	A	zVATarea	18	0.28113	0.22768	-0.1651	0.7274	1.23473	0.21693	0.65079	0.11448
gsva	PATH_ECM_remodeling__gsva	B	zVATHU	18	-0.14768	0.22207	-0.5829	0.2876	-0.66505	0.50602	0.72419	0.06275
gsva	PATH_ECM_remodeling__gsva	C	zVATHU	18	0.19667	0.41791	-0.6224	1.0158	0.47059	0.63793	0.88721	0.12744
gsva	PATH_ECM_remodeling__gsva	C	zVATarea	18	0.433	0.45948	-0.4676	1.3336	0.94236	0.34601	0.6752	0.12744
gsva	PATH_IL6_JAK_STAT3__gsva	A	zVATarea	18	0.01616	0.33245	-0.6354	0.6678	0.0486	0.96124	0.9906	0.02706
gsva	PATH_IL6_JAK_STAT3__gsva	B	zVATHU	18	0.21101	0.24046	-0.2603	0.6823	0.87753	0.3802	0.68436	0.06548
gsva	PATH_IL6_JAK_STAT3__gsva	C	zVATHU	18	0.58014	0.47739	-0.3555	1.5158	1.21522	0.22428	0.57673	0.13982
gsva	PATH_IL6_JAK_STAT3__gsva	C	zVATarea	18	0.46416	0.52332	-0.5615	1.4899	0.88694	0.37511	0.6752	0.13982
gsva	PATH_TNFA_NFKB__gsva	A	zVATarea	18	-0.02959	0.34854	-0.7127	0.6535	-0.0849	0.93234	0.9906	0.11811
gsva	PATH_TNFA_NFKB__gsva	B	zVATHU	18	0.36179	0.26336	-0.1544	0.878	1.37374	0.16952	0.53929	0.23099
gsva	PATH_TNFA_NFKB__gsva	C	zVATHU	18	0.87662	0.39421	0.104	1.6493	2.2237	0.02617	0.22388	0.37558
gsva	PATH_TNFA_NFKB__gsva	C	zVATarea	18	0.64736	0.39787	-0.1325	1.4272	1.62705	0.10373	0.31118	0.37558
gsva	PATH_angiogenesis__gsva	A	zVATarea	18	0.77692	0.13123	0.5197	1.0341	5.92029	0	0	0.75897
gsva	PATH_angiogenesis__gsva	B	zVATHU	18	-0.58958	0.19686	-0.9754	-0.2037	-2.99484	0.00275	0.02471	0.52105
gsva	PATH_angiogenesis__gsva	C	zVATHU	18	0.07329	0.2434	-0.4038	0.5504	0.30111	0.76333	0.88721	0.76077
gsva	PATH_angiogenesis__gsva	C	zVATarea	18	0.83351	0.18766	0.4657	1.2013	4.44172	1e-05	0.00016	0.76077
gsva	PATH_complement__gsva	A	zVATarea	18	-0.29294	0.31922	-0.9186	0.3327	-0.91768	0.35878	0.83773	0.13382
gsva	PATH_complement__gsva	B	zVATHU	18	0.34089	0.26307	-0.1747	0.8565	1.2958	0.19504	0.53929	0.15798
gsva	PATH_complement__gsva	C	zVATHU	18	0.27969	0.44919	-0.6007	1.1601	0.62265	0.53352	0.88721	0.16003
gsva	PATH_complement__gsva	C	zVATarea	18	-0.07696	0.49654	-1.0502	0.8963	-0.15499	0.87683	0.87683	0.16003
gsva	PATH_hypoxia__gsva	A	zVATarea	18	-0.04889	0.22547	-0.4908	0.393	-0.21682	0.82835	0.9906	0.04201
gsva	PATH_hypoxia__gsva	B	zVATHU	18	0.22434	0.35125	-0.4641	0.9128	0.63868	0.52303	0.72419	0.08357
gsva	PATH_hypoxia__gsva	C	zVATHU	18	0.48063	0.54942	-0.5962	1.5575	0.8748	0.38168	0.85879	0.11941
gsva	PATH_hypoxia__gsva	C	zVATarea	18	0.32227	0.34296	-0.3499	0.9945	0.93968	0.34738	0.6752	0.11941
gsva	PATH_inflammatory_response__gsva	A	zVATarea	18	0.11539	0.31306	-0.4982	0.729	0.36857	0.71245	0.9906	0.0349
gsva	PATH_inflammatory_response__gsva	B	zVATHU	18	0.22845	0.24779	-0.2572	0.7141	0.92197	0.35654	0.68436	0.06831
gsva	PATH_inflammatory_response__gsva	C	zVATHU	18	0.82986	0.41538	0.0157	1.644	1.99782	0.04574	0.22388	0.26563
gsva	PATH_inflammatory_response__gsva	C	zVATarea	18	0.75623	0.39921	-0.0262	1.5387	1.89433	0.05818	0.20945	0.26563
gsva	PATH_macrophage_activation__gsva	A	zVATarea	18	0.01595	0.26612	-0.5056	0.5375	0.05992	0.95222	0.9906	0.00023
gsva	PATH_macrophage_activation__gsva	B	zVATHU	18	0.06074	0.33725	-0.6003	0.7218	0.1801	0.85707	0.86039	0.0032
gsva	PATH_macrophage_activation__gsva	C	zVATHU	18	0.19028	0.526	-0.8407	1.2212	0.36174	0.71754	0.88721	0.01236
gsva	PATH_macrophage_activation__gsva	C	zVATarea	18	0.16288	0.41331	-0.6472	0.973	0.3941	0.69351	0.87683	0.01236
gsva	PATH_monocyte_chemotaxis__gsva	A	zVATarea	18	0.36368	0.18887	-0.0065	0.7339	1.92552	0.05416	0.23059	0.13543
gsva	PATH_monocyte_chemotaxis__gsva	B	zVATHU	18	-0.05323	0.26004	-0.5629	0.4564	-0.20468	0.83782	0.86039	0.01962
gsva	PATH_monocyte_chemotaxis__gsva	C	zVATHU	18	0.6116	0.39922	-0.1709	1.3941	1.53198	0.12553	0.4519	0.26075
gsva	PATH_monocyte_chemotaxis__gsva	C	zVATarea	18	0.83597	0.2652	0.3162	1.3558	3.15228	0.00162	0.01458	0.26075
gene_macrophage	ACP5	A	zVATarea	18	0.02535	0.24725	-0.4593	0.51	0.10251	0.91835	0.98133	0.02131
gene_macrophage	ACP5	B	zVATHU	18	-0.13904	0.25569	-0.6402	0.3621	-0.54379	0.58659	0.91601	0.0558
gene_macrophage	ACP5	C	zVATHU	18	-0.30809	0.34877	-0.9917	0.3755	-0.88338	0.37703	0.97458	0.08896
gene_macrophage	ACP5	C	zVATarea	18	-0.21257	0.28995	-0.7809	0.3557	-0.73313	0.46348	0.87858	0.08896
gene_macrophage	AIF1	A	zVATarea	18	0.02528	0.13845	-0.2461	0.2966	0.18258	0.85513	0.98133	0.05034
gene_macrophage	AIF1	B	zVATHU	18	-0.03245	0.19192	-0.4086	0.3437	-0.16907	0.86574	0.93942	0.05172
gene_macrophage	AIF1	C	zVATHU	18	-0.03199	0.27368	-0.5684	0.5044	-0.1169	0.90694	0.97458	0.05172
gene_macrophage	AIF1	C	zVATarea	18	0.00057	0.18712	-0.3662	0.3673	0.00305	0.99756	0.99756	0.05172
gene_macrophage	C1QA	A	zVATarea	18	0.05221	0.18058	-0.3017	0.4061	0.2891	0.7725	0.98133	0.00742
gene_macrophage	C1QA	B	zVATHU	18	-0.00275	0.22078	-0.4355	0.43	-0.01247	0.99005	0.99005	0.0015
gene_macrophage	C1QA	C	zVATHU	18	0.10046	0.31158	-0.5102	0.7112	0.32243	0.74713	0.97458	0.01564
gene_macrophage	C1QA	C	zVATarea	18	0.12979	0.24398	-0.3484	0.608	0.53197	0.59475	0.87858	0.01564
gene_macrophage	C1QB	A	zVATarea	18	0.02375	0.21889	-0.4053	0.4528	0.10848	0.91361	0.98133	0.00161
gene_macrophage	C1QB	B	zVATHU	18	0.03566	0.26117	-0.4762	0.5476	0.13653	0.8914	0.94535	0.003
gene_macrophage	C1QB	C	zVATHU	18	0.14135	0.37809	-0.5997	0.8824	0.37385	0.70851	0.97458	0.01716
gene_macrophage	C1QB	C	zVATarea	18	0.1329	0.3159	-0.4863	0.7521	0.42071	0.67397	0.87931	0.01716
gene_macrophage	C1QC	A	zVATarea	18	0.00886	0.18726	-0.3582	0.3759	0.04729	0.96228	0.98153	0.00566
gene_macrophage	C1QC	B	zVATHU	18	0.04124	0.21506	-0.3803	0.4628	0.19175	0.84794	0.93942	0.00993
gene_macrophage	C1QC	C	zVATHU	18	0.12512	0.30087	-0.4646	0.7148	0.41587	0.67751	0.97458	0.02161
gene_macrophage	C1QC	C	zVATarea	18	0.10548	0.26134	-0.4067	0.6177	0.4036	0.68651	0.87931	0.02161
gene_macrophage	C3	A	zVATarea	18	-0.40452	0.21265	-0.8213	0.0123	-1.90229	0.05713	0.32375	0.15806
gene_macrophage	C3	B	zVATHU	18	0.49283	0.2123	0.0767	0.9089	2.32145	0.02026	0.25835	0.22639
gene_macrophage	C3	C	zVATHU	18	0.44349	0.43429	-0.4077	1.2947	1.02118	0.30717	0.97458	0.2278
gene_macrophage	C3	C	zVATarea	18	-0.06204	0.38325	-0.8132	0.6891	-0.16189	0.87139	0.96372	0.2278
gene_macrophage	CASP1	A	zVATarea	18	0.02067	0.12848	-0.2312	0.2725	0.16086	0.8722	0.98133	0.01782
gene_macrophage	CASP1	B	zVATHU	18	0.08268	0.09287	-0.0993	0.2647	0.89025	0.37333	0.90667	0.05472
gene_macrophage	CASP1	C	zVATHU	18	0.25686	0.18835	-0.1123	0.626	1.36372	0.17265	0.97458	0.16471
gene_macrophage	CASP1	C	zVATarea	18	0.21902	0.20976	-0.1921	0.6301	1.04415	0.29642	0.7418	0.16471
gene_macrophage	CCL2	A	zVATarea	18	0.16531	0.40705	-0.6325	0.9631	0.40612	0.68465	0.94371	0.03975
gene_macrophage	CCL2	B	zVATHU	18	0.21687	0.31799	-0.4064	0.8401	0.682	0.49524	0.91601	0.05004
gene_macrophage	CCL2	C	zVATHU	18	0.90274	0.55112	-0.1775	1.9829	1.638	0.10142	0.97458	0.21112
gene_macrophage	CCL2	C	zVATarea	18	0.86244	0.56467	-0.2443	1.9692	1.52731	0.12668	0.71105	0.21112
gene_macrophage	CCL5	A	zVATarea	18	0.36834	0.08967	0.1926	0.5441	4.10753	4e-05	0.00204	0.33986
gene_macrophage	CCL5	B	zVATHU	18	-0.24447	0.15371	-0.5457	0.0568	-1.59044	0.11174	0.57968	0.1601
gene_macrophage	CCL5	C	zVATHU	18	0.12558	0.21089	-0.2878	0.5389	0.59547	0.55153	0.97458	0.35354
gene_macrophage	CCL5	C	zVATarea	18	0.46532	0.13947	0.192	0.7387	3.33642	0.00085	0.04328	0.35354
gene_macrophage	CCL8	A	zVATarea	18	0.30442	0.34378	-0.3694	0.9782	0.88552	0.37588	0.67411	0.05932
gene_macrophage	CCL8	B	zVATHU	18	0.11673	0.33668	-0.5432	0.7766	0.3467	0.72881	0.91601	0.01001
gene_macrophage	CCL8	C	zVATHU	18	0.92992	0.52888	-0.1067	1.9665	1.75827	0.0787	0.97458	0.26044
gene_macrophage	CCL8	C	zVATarea	18	1.02253	0.47881	0.0841	1.961	2.13556	0.03272	0.57631	0.26044
gene_macrophage	CCR2	A	zVATarea	18	-0.09387	0.15346	-0.3947	0.2069	-0.61167	0.54076	0.81114	0.05022
gene_macrophage	CCR2	B	zVATHU	18	0.05743	0.15902	-0.2542	0.3691	0.36112	0.71801	0.91601	0.02895
gene_macrophage	CCR2	C	zVATHU	18	-0.04463	0.25065	-0.5359	0.4466	-0.17807	0.85867	0.97458	0.05305
gene_macrophage	CCR2	C	zVATarea	18	-0.12833	0.25713	-0.6323	0.3756	-0.4991	0.61771	0.87858	0.05305
gene_macrophage	CD14	A	zVATarea	18	-0.05905	0.18756	-0.4267	0.3086	-0.31483	0.75289	0.98133	0.01096
gene_macrophage	CD14	B	zVATHU	18	0.13093	0.2049	-0.2707	0.5325	0.63898	0.52283	0.91601	0.047
gene_macrophage	CD14	C	zVATHU	18	0.2176	0.36047	-0.4889	0.9241	0.60366	0.54607	0.97458	0.05955
gene_macrophage	CD14	C	zVATarea	18	0.10899	0.32941	-0.5367	0.7546	0.33087	0.74075	0.87931	0.05955
gene_macrophage	CD163	A	zVATarea	18	-0.00225	0.15408	-0.3042	0.2997	-0.01462	0.98833	0.98833	0.03477
gene_macrophage	CD163	B	zVATHU	18	0.06199	0.19569	-0.3216	0.4455	0.31678	0.75141	0.91601	0.04632
gene_macrophage	CD163	C	zVATHU	18	0.15601	0.28693	-0.4064	0.7184	0.54371	0.58664	0.97458	0.06305
gene_macrophage	CD163	C	zVATarea	18	0.11822	0.21875	-0.3105	0.547	0.54042	0.5889	0.87858	0.06305
gene_macrophage	CD36	A	zVATarea	18	0.1742	0.14567	-0.1113	0.4597	1.19582	0.23177	0.52254	0.1294
gene_macrophage	CD36	B	zVATHU	18	-0.0273	0.1442	-0.3099	0.2553	-0.18932	0.84984	0.93942	0.10393
gene_macrophage	CD36	C	zVATHU	18	0.28827	0.41541	-0.5259	1.1025	0.69394	0.48772	0.97458	0.15618
gene_macrophage	CD36	C	zVATarea	18	0.39681	0.42969	-0.4454	1.239	0.92348	0.35576	0.78886	0.15618
gene_macrophage	CD68	A	zVATarea	18	0.01369	0.09102	-0.1647	0.1921	0.15037	0.88047	0.98133	0.00079
gene_macrophage	CD68	B	zVATHU	18	-0.01635	0.14195	-0.2946	0.2619	-0.11521	0.90828	0.94535	0.00107
gene_macrophage	CD68	C	zVATHU	18	-0.01417	0.25386	-0.5117	0.4834	-0.05584	0.95547	0.97458	0.00109
gene_macrophage	CD68	C	zVATarea	18	0.00274	0.18062	-0.3513	0.3568	0.01517	0.98789	0.99756	0.00109
gene_macrophage	CD9	A	zVATarea	18	-0.23486	0.13564	-0.5007	0.031	-1.73145	0.08337	0.38654	0.23809
gene_macrophage	CD9	B	zVATHU	18	0.19312	0.12589	-0.0536	0.4399	1.534	0.12503	0.57968	0.18109
gene_macrophage	CD9	C	zVATHU	18	0.01644	0.18477	-0.3457	0.3786	0.08898	0.9291	0.97458	0.2384
gene_macrophage	CD9	C	zVATarea	18	-0.22216	0.2062	-0.6263	0.182	-1.07741	0.2813	0.7418	0.2384
gene_macrophage	COLEC12	A	zVATarea	18	-0.13911	0.20314	-0.5373	0.259	-0.68481	0.49346	0.78645	0.02775
gene_macrophage	COLEC12	B	zVATHU	18	0.24508	0.24889	-0.2427	0.7329	0.98466	0.32479	0.90007	0.07484
gene_macrophage	COLEC12	C	zVATHU	18	0.34843	0.44935	-0.5323	1.2292	0.7754	0.43811	0.97458	0.08271
gene_macrophage	COLEC12	C	zVATarea	18	0.12995	0.38008	-0.615	0.8749	0.34191	0.73242	0.87931	0.08271
gene_macrophage	CSF1	A	zVATarea	18	0.15793	0.09058	-0.0196	0.3355	1.74355	0.08124	0.38654	0.1339
gene_macrophage	CSF1	B	zVATHU	18	-0.19231	0.10681	-0.4017	0.017	-1.80053	0.07178	0.51235	0.1754
gene_macrophage	CSF1	C	zVATHU	18	-0.1729	0.21063	-0.5857	0.2399	-0.82087	0.41172	0.97458	0.17627
gene_macrophage	CSF1	C	zVATarea	18	0.02441	0.17352	-0.3157	0.3645	0.14066	0.88814	0.96372	0.17627
gene_macrophage	CSF1R	A	zVATarea	18	0.16662	0.13971	-0.1072	0.4405	1.19263	0.23301	0.52254	0.13787
gene_macrophage	CSF1R	B	zVATHU	18	-0.13286	0.18682	-0.499	0.2333	-0.71117	0.47698	0.91601	0.10536
gene_macrophage	CSF1R	C	zVATHU	18	-0.0009	0.28981	-0.5689	0.5671	-0.00311	0.99752	0.99752	0.13787
gene_macrophage	CSF1R	C	zVATarea	18	0.16593	0.22025	-0.2658	0.5976	0.75335	0.45124	0.87858	0.13787
gene_macrophage	CTSB	A	zVATarea	18	0.092	0.09235	-0.089	0.273	0.99622	0.31914	0.62601	0.18081
gene_macrophage	CTSB	B	zVATHU	18	-0.03987	0.12743	-0.2896	0.2099	-0.3129	0.75436	0.91601	0.12851
gene_macrophage	CTSB	C	zVATHU	18	0.08627	0.17539	-0.2575	0.43	0.49192	0.62278	0.97458	0.20189
gene_macrophage	CTSB	C	zVATarea	18	0.15862	0.13808	-0.112	0.4293	1.1488	0.25064	0.7418	0.20189
gene_macrophage	CTSD	A	zVATarea	18	0.19911	0.08437	0.0337	0.3645	2.35999	0.01828	0.18641	0.56258
gene_macrophage	CTSD	B	zVATHU	18	-0.19445	0.07077	-0.3332	-0.0557	-2.74758	0.006	0.10206	0.53577
gene_macrophage	CTSD	C	zVATHU	18	-0.09355	0.1062	-0.3017	0.1146	-0.88093	0.37835	0.97458	0.59257
gene_macrophage	CTSD	C	zVATarea	18	0.12687	0.12344	-0.1151	0.3688	1.02777	0.30406	0.7418	0.59257
gene_macrophage	CTSL	A	zVATarea	18	-0.19021	0.16007	-0.5039	0.1235	-1.18825	0.23473	0.52254	0.07984
gene_macrophage	CTSL	B	zVATHU	18	0.33681	0.11513	0.1112	0.5625	2.9254	0.00344	0.08772	0.24246
gene_macrophage	CTSL	C	zVATHU	18	0.48085	0.2635	-0.0356	0.9973	1.82485	0.06802	0.97458	0.27029
gene_macrophage	CTSL	C	zVATarea	18	0.18112	0.27218	-0.3524	0.7146	0.66545	0.50577	0.87858	0.27029
gene_macrophage	CX3CR1	A	zVATarea	18	0.23385	0.15806	-0.0759	0.5436	1.47956	0.13899	0.47257	0.10574
gene_macrophage	CX3CR1	B	zVATHU	18	-0.00763	0.20185	-0.4033	0.388	-0.0378	0.96985	0.98924	0.01937
gene_macrophage	CX3CR1	C	zVATHU	18	0.4622	0.37539	-0.2736	1.198	1.23122	0.21824	0.97458	0.23229
gene_macrophage	CX3CR1	C	zVATarea	18	0.59077	0.32834	-0.0528	1.2343	1.7993	0.07197	0.71105	0.23229
gene_macrophage	CXCL10	A	zVATarea	18	0.24573	0.17147	-0.0904	0.5818	1.43307	0.15184	0.48398	0.11178
gene_macrophage	CXCL10	B	zVATHU	18	-0.05696	0.22136	-0.4908	0.3769	-0.25732	0.79693	0.93809	0.00632
gene_macrophage	CXCL10	C	zVATHU	18	0.35883	0.30461	-0.2382	0.9559	1.17799	0.2388	0.97458	0.20068
gene_macrophage	CXCL10	C	zVATarea	18	0.52283	0.292	-0.0495	1.0951	1.79053	0.07337	0.71105	0.20068
gene_macrophage	CXCL9	A	zVATarea	18	0.51179	0.22668	0.0675	0.9561	2.25774	0.02396	0.20367	0.16081
gene_macrophage	CXCL9	B	zVATHU	18	-0.45101	0.34559	-1.1284	0.2263	-1.30503	0.19188	0.76684	0.12163
gene_macrophage	CXCL9	C	zVATHU	18	-0.11402	0.53855	-1.1696	0.9415	-0.21172	0.83233	0.97458	0.16377
gene_macrophage	CXCL9	C	zVATarea	18	0.42374	0.37448	-0.3102	1.1577	1.13154	0.25783	0.7418	0.16377
gene_macrophage	FABP5	A	zVATarea	18	-0.31537	0.14954	-0.6085	-0.0223	-2.10893	0.03495	0.25464	0.24413
gene_macrophage	FABP5	B	zVATHU	18	0.31026	0.15835	-0.0001	0.6206	1.95928	0.05008	0.51081	0.22954
gene_macrophage	FABP5	C	zVATHU	18	0.15408	0.26646	-0.3682	0.6763	0.57826	0.56309	0.97458	0.26583
gene_macrophage	FABP5	C	zVATarea	18	-0.19638	0.28808	-0.761	0.3683	-0.6817	0.49543	0.87858	0.26583
gene_macrophage	GPNMB	A	zVATarea	18	0.01019	0.14316	-0.2704	0.2908	0.07117	0.94326	0.98153	0.00047
gene_macrophage	GPNMB	B	zVATHU	18	-0.05597	0.15625	-0.3622	0.2503	-0.35822	0.72018	0.91601	0.0077
gene_macrophage	GPNMB	C	zVATHU	18	-0.12405	0.28173	-0.6762	0.4281	-0.44034	0.65969	0.97458	0.01465
gene_macrophage	GPNMB	C	zVATarea	18	-0.08561	0.2594	-0.594	0.4228	-0.33003	0.74138	0.87931	0.01465
gene_macrophage	GSDMD	A	zVATarea	18	-0.10512	0.09196	-0.2854	0.0751	-1.14304	0.25302	0.52254	0.07975
gene_macrophage	GSDMD	B	zVATHU	18	0.10061	0.11005	-0.1151	0.3163	0.91429	0.36056	0.90667	0.07244
gene_macrophage	GSDMD	C	zVATHU	18	0.0441	0.15984	-0.2692	0.3574	0.27593	0.7826	0.97458	0.08412
gene_macrophage	GSDMD	C	zVATarea	18	-0.07106	0.13624	-0.3381	0.196	-0.52156	0.60198	0.87858	0.08412
gene_macrophage	IL18	A	zVATarea	18	-0.58632	0.23169	-1.0404	-0.1322	-2.53064	0.01139	0.1821	0.30933
gene_macrophage	IL18	B	zVATHU	18	0.56123	0.30759	-0.0416	1.1641	1.8246	0.06806	0.51235	0.27581
gene_macrophage	IL18	C	zVATHU	18	0.24606	0.4155	-0.5683	1.0604	0.59221	0.55371	0.97458	0.32938
gene_macrophage	IL18	C	zVATarea	18	-0.39631	0.28056	-0.9462	0.1536	-1.41255	0.15779	0.73156	0.32938
gene_macrophage	ITGAM	A	zVATarea	18	-0.13371	0.20296	-0.5315	0.2641	-0.65878	0.51004	0.78824	0.05671
gene_macrophage	ITGAM	B	zVATHU	18	0.12669	0.2574	-0.3778	0.6312	0.49218	0.62259	0.91601	0.05274
gene_macrophage	ITGAM	C	zVATHU	18	0.05275	0.38937	-0.7104	0.8159	0.13548	0.89224	0.97458	0.05852
gene_macrophage	ITGAM	C	zVATarea	18	-0.09297	0.30305	-0.6869	0.501	-0.30679	0.75901	0.87976	0.05852
gene_macrophage	LGALS3	A	zVATarea	18	-0.07593	0.06355	-0.2005	0.0486	-1.19476	0.23218	0.52254	0.14263
gene_macrophage	LGALS3	B	zVATHU	18	0.09245	0.07142	-0.0475	0.2324	1.29457	0.19547	0.76684	0.17287
gene_macrophage	LGALS3	C	zVATHU	18	0.0831	0.12413	-0.1602	0.3264	0.66947	0.50319	0.97458	0.1735
gene_macrophage	LGALS3	C	zVATarea	18	-0.01175	0.12262	-0.2521	0.2286	-0.09585	0.92364	0.98136	0.1735
gene_macrophage	LGMN	A	zVATarea	18	0.15478	0.13451	-0.1089	0.4184	1.15072	0.24985	0.52254	0.15765
gene_macrophage	LGMN	B	zVATHU	18	-0.09339	0.14441	-0.3764	0.1897	-0.64667	0.51785	0.91601	0.08684
gene_macrophage	LGMN	C	zVATHU	18	0.07699	0.25028	-0.4136	0.5675	0.30762	0.75837	0.97458	0.16781
gene_macrophage	LGMN	C	zVATarea	18	0.21424	0.25189	-0.2795	0.7079	0.85053	0.39503	0.83944	0.16781
gene_macrophage	LIPA	A	zVATarea	18	0.11131	0.09437	-0.0737	0.2963	1.17957	0.23817	0.52254	0.46473
gene_macrophage	LIPA	B	zVATHU	18	-0.03845	0.15934	-0.3508	0.2739	-0.24129	0.80933	0.93809	0.43069
gene_macrophage	LIPA	C	zVATHU	18	0.12978	0.24026	-0.3411	0.6007	0.54018	0.58907	0.97458	0.48433
gene_macrophage	LIPA	C	zVATarea	18	0.21153	0.15771	-0.0976	0.5206	1.34129	0.17983	0.7418	0.48433
gene_macrophage	LPL	A	zVATarea	18	0.17753	0.24466	-0.302	0.6571	0.72562	0.46807	0.77005	0.06816
gene_macrophage	LPL	B	zVATHU	18	0.13134	0.23583	-0.3309	0.5936	0.55691	0.57759	0.91601	0.06387
gene_macrophage	LPL	C	zVATHU	18	0.70626	0.73132	-0.7271	2.1396	0.96574	0.33417	0.97458	0.12249
gene_macrophage	LPL	C	zVATarea	18	0.72293	0.73923	-0.726	2.1718	0.97795	0.3281	0.7606	0.12249
gene_macrophage	LYZ	A	zVATarea	18	-0.37401	0.15265	-0.6732	-0.0748	-2.45009	0.01428	0.1821	0.17457
gene_macrophage	LYZ	B	zVATHU	18	0.14847	0.19263	-0.2291	0.526	0.77078	0.44084	0.91601	0.09435
gene_macrophage	LYZ	C	zVATHU	18	-0.38604	0.44202	-1.2524	0.4803	-0.87337	0.38246	0.97458	0.21238
gene_macrophage	LYZ	C	zVATarea	18	-0.67212	0.4033	-1.4626	0.1183	-1.66654	0.09561	0.71105	0.21238
gene_macrophage	MARCO	A	zVATarea	18	-0.64906	0.39709	-1.4274	0.1292	-1.63454	0.10215	0.39253	0.15701
gene_macrophage	MARCO	B	zVATHU	18	0.64081	0.53992	-0.4174	1.6991	1.18687	0.23528	0.85709	0.15018
gene_macrophage	MARCO	C	zVATHU	18	0.32299	0.87718	-1.3963	2.0423	0.36821	0.71272	0.97458	0.16887
gene_macrophage	MARCO	C	zVATarea	18	-0.39964	0.65758	-1.6885	0.8892	-0.60775	0.54336	0.87858	0.16887
gene_macrophage	MRC1	A	zVATarea	18	0.11777	0.14174	-0.16	0.3956	0.8309	0.40603	0.69025	0.04945
gene_macrophage	MRC1	B	zVATHU	18	-0.0862	0.19486	-0.4681	0.2957	-0.44237	0.65822	0.91601	0.03733
gene_macrophage	MRC1	C	zVATHU	18	0.01933	0.33543	-0.6381	0.6768	0.05762	0.95405	0.97458	0.0497
gene_macrophage	MRC1	C	zVATarea	18	0.13269	0.25949	-0.3759	0.6413	0.51136	0.6091	0.87858	0.0497
gene_macrophage	MSR1	A	zVATarea	18	0.35634	0.18471	-0.0057	0.7184	1.92922	0.0537	0.32375	0.25475
gene_macrophage	MSR1	B	zVATHU	18	-0.26658	0.2513	-0.7591	0.226	-1.06081	0.28877	0.90007	0.16664
gene_macrophage	MSR1	C	zVATHU	18	0.04356	0.34385	-0.6304	0.7175	0.12668	0.89919	0.97458	0.25584
gene_macrophage	MSR1	C	zVATarea	18	0.38998	0.26387	-0.1272	0.9072	1.47795	0.13942	0.71105	0.25584
gene_macrophage	NAIP	A	zVATarea	18	0.04192	0.11409	-0.1817	0.2655	0.36742	0.7133	0.95733	0.07331
gene_macrophage	NAIP	B	zVATHU	18	-0.05011	0.15859	-0.3609	0.2607	-0.31599	0.75201	0.91601	0.07694
gene_macrophage	NAIP	C	zVATHU	18	-0.04347	0.2162	-0.4672	0.3803	-0.20108	0.84064	0.97458	0.07708
gene_macrophage	NAIP	C	zVATarea	18	0.00835	0.13478	-0.2558	0.2725	0.06195	0.9506	0.9894	0.07708
gene_macrophage	NFKB1	A	zVATarea	18	-0.05018	0.11636	-0.2782	0.1779	-0.4313	0.66625	0.94371	0.01882
gene_macrophage	NFKB1	B	zVATHU	18	0.11014	0.10844	-0.1024	0.3227	1.01566	0.30979	0.90007	0.08786
gene_macrophage	NFKB1	C	zVATHU	18	0.182	0.15014	-0.1123	0.4763	1.21221	0.22543	0.97458	0.11134
gene_macrophage	NFKB1	C	zVATarea	18	0.09036	0.14737	-0.1985	0.3792	0.61313	0.53979	0.87858	0.11134
gene_macrophage	NLRP3	A	zVATarea	18	0.31294	0.19457	-0.0684	0.6943	1.60837	0.10775	0.39253	0.08633
gene_macrophage	NLRP3	B	zVATHU	18	-0.22248	0.31391	-0.8377	0.3928	-0.70875	0.47848	0.91601	0.04337
gene_macrophage	NLRP3	C	zVATHU	18	0.06839	0.43346	-0.7812	0.918	0.15778	0.87463	0.97458	0.08784
gene_macrophage	NLRP3	C	zVATarea	18	0.36576	0.2324	-0.0897	0.8213	1.5738	0.11553	0.71105	0.08784
gene_macrophage	PLD3	A	zVATarea	18	0.11552	0.07005	-0.0218	0.2528	1.64909	0.09913	0.39253	0.18649
gene_macrophage	PLD3	B	zVATHU	18	-0.12803	0.08227	-0.2893	0.0332	-1.55618	0.11966	0.57968	0.20597
gene_macrophage	PLD3	C	zVATHU	18	-0.09371	0.14587	-0.3796	0.1922	-0.64241	0.52061	0.97458	0.21141
gene_macrophage	PLD3	C	zVATarea	18	0.04315	0.11527	-0.1828	0.2691	0.37437	0.70813	0.87931	0.21141
gene_macrophage	PTGS2	A	zVATarea	18	-0.05249	0.54734	-1.1253	1.0203	-0.09589	0.92361	0.98133	0.08937
gene_macrophage	PTGS2	B	zVATHU	18	0.63453	0.36289	-0.0767	1.3458	1.74855	0.08037	0.51235	0.23482
gene_macrophage	PTGS2	C	zVATHU	18	1.53625	0.55106	0.4562	2.6163	2.78783	0.00531	0.27062	0.42068
gene_macrophage	PTGS2	C	zVATarea	18	1.13386	0.53452	0.0862	2.1815	2.12126	0.0339	0.57631	0.42068
gene_macrophage	PYCARD	A	zVATarea	18	-0.10341	0.11862	-0.3359	0.1291	-0.8718	0.38332	0.67411	0.07636
gene_macrophage	PYCARD	B	zVATHU	18	0.07158	0.16356	-0.249	0.3922	0.43765	0.66164	0.91601	0.046
gene_macrophage	PYCARD	C	zVATHU	18	-0.02761	0.20172	-0.423	0.3678	-0.13689	0.89112	0.97458	0.07787
gene_macrophage	PYCARD	C	zVATarea	18	-0.12473	0.11287	-0.346	0.0965	-1.10507	0.26913	0.7418	0.07787
gene_macrophage	S100A9	A	zVATarea	18	-0.72726	0.27844	-1.273	-0.1815	-2.61196	0.009	0.1821	0.30446
gene_macrophage	S100A9	B	zVATHU	18	0.83219	0.278	0.2873	1.3771	2.99349	0.00276	0.08772	0.38293
gene_macrophage	S100A9	C	zVATHU	18	0.65778	0.5348	-0.3904	1.706	1.22996	0.21871	0.97458	0.39307
gene_macrophage	S100A9	C	zVATarea	18	-0.2193	0.44249	-1.0866	0.648	-0.49561	0.62017	0.87858	0.39307
gene_macrophage	SCARB1	A	zVATarea	18	0.14395	0.10948	-0.0706	0.3585	1.31489	0.18855	0.52254	0.38778
gene_macrophage	SCARB1	B	zVATHU	18	-0.06177	0.17072	-0.3964	0.2728	-0.36185	0.71747	0.91601	0.34085
gene_macrophage	SCARB1	C	zVATHU	18	0.1366	0.29104	-0.4338	0.707	0.46936	0.63881	0.97458	0.40706
gene_macrophage	SCARB1	C	zVATarea	18	0.24944	0.22409	-0.1898	0.6887	1.11311	0.26566	0.7418	0.40706
gene_macrophage	SELL	A	zVATarea	18	0.05277	0.23282	-0.4036	0.5091	0.22664	0.8207	0.98133	0.00935
gene_macrophage	SELL	B	zVATHU	18	0.18938	0.27202	-0.3438	0.7225	0.69619	0.48631	0.91601	0.03898
gene_macrophage	SELL	C	zVATHU	18	0.59953	0.40444	-0.1932	1.3922	1.48236	0.13824	0.97458	0.13392
gene_macrophage	SELL	C	zVATarea	18	0.51574	0.31589	-0.1034	1.1349	1.63263	0.10255	0.71105	0.13392
gene_macrophage	STAB1	A	zVATarea	18	0.10908	0.11788	-0.122	0.3401	0.92535	0.35479	0.67015	0.1287
gene_macrophage	STAB1	B	zVATHU	18	-0.15915	0.14772	-0.4487	0.1304	-1.07741	0.2813	0.90007	0.17747
gene_macrophage	STAB1	C	zVATHU	18	-0.18765	0.21846	-0.6158	0.2405	-0.85894	0.39037	0.97458	0.17937
gene_macrophage	STAB1	C	zVATarea	18	-0.03583	0.17387	-0.3766	0.305	-0.20606	0.83675	0.94831	0.17937
gene_macrophage	TNF	A	zVATarea	18	-0.07537	0.16445	-0.3977	0.247	-0.45833	0.64672	0.94236	0.01194
gene_macrophage	TNF	B	zVATHU	18	0.22368	0.23217	-0.2314	0.6787	0.96345	0.33532	0.90007	0.07786
gene_macrophage	TNF	C	zVATHU	18	0.42434	0.32024	-0.2033	1.052	1.32508	0.18514	0.97458	0.11561
gene_macrophage	TNF	C	zVATarea	18	0.25232	0.24621	-0.2303	0.7349	1.02482	0.30545	0.7418	0.11561
gene_macrophage	TYROBP	A	zVATarea	18	0.1624	0.14302	-0.1179	0.4427	1.13555	0.25615	0.52254	0.17628
gene_macrophage	TYROBP	B	zVATHU	18	-0.11009	0.21189	-0.5254	0.3052	-0.51956	0.60337	0.91601	0.1332
gene_macrophage	TYROBP	C	zVATHU	18	0.0494	0.27534	-0.4903	0.5891	0.17941	0.85761	0.97458	0.17898
gene_macrophage	TYROBP	C	zVATarea	18	0.20055	0.16223	-0.1174	0.5185	1.23624	0.21637	0.7418	0.17898
gene_macrophage	VSIG4	A	zVATarea	18	-0.05901	0.27095	-0.5901	0.4721	-0.21778	0.8276	0.98133	0.00676
gene_macrophage	VSIG4	B	zVATHU	18	0.13914	0.33941	-0.5261	0.8044	0.40994	0.68185	0.91601	0.0249
gene_macrophage	VSIG4	C	zVATHU	18	0.23897	0.46562	-0.6736	1.1516	0.51324	0.60779	0.97458	0.0321
gene_macrophage	VSIG4	C	zVATarea	18	0.12553	0.33828	-0.5375	0.7886	0.3711	0.71056	0.87931	0.0321
module_zscore_noWST	MAC_total	A	zVATarea	17	0.06559	0.22542	-0.3762	0.5074	0.29096	0.77108	0.98647	0.00989
module_zscore_noWST	MAC_total	B	zVATHU	17	-0.07426	0.29519	-0.6528	0.5043	-0.25158	0.80137	0.98042	0.01137
module_zscore_noWST	MAC_total	C	zVATHU	17	-0.05619	0.42762	-0.8943	0.7819	-0.1314	0.89546	0.97967	0.01166
module_zscore_noWST	MAC_total	C	zVATarea	17	0.02216	0.31365	-0.5926	0.6369	0.07064	0.94368	0.94802	0.01166
module_zscore_noWST	MAC_LAM	A	zVATarea	17	-0.02052	0.09279	-0.2024	0.1613	-0.22118	0.82495	0.98647	0.01404
module_zscore_noWST	MAC_LAM	B	zVATHU	17	-0.0003	0.09993	-0.1962	0.1956	-0.00295	0.99764	0.99764	0.0101
module_zscore_noWST	MAC_LAM	C	zVATHU	17	-0.04613	0.14056	-0.3216	0.2294	-0.32818	0.74278	0.97967	0.02101
module_zscore_noWST	MAC_LAM	C	zVATarea	17	-0.05618	0.12875	-0.3085	0.1962	-0.43635	0.66259	0.94802	0.02101
module_zscore_noWST	MAC_complement_scav	A	zVATarea	17	-0.02812	0.23298	-0.4848	0.4285	-0.12068	0.90395	0.98647	0.00149
module_zscore_noWST	MAC_complement_scav	B	zVATHU	17	0.0267	0.28726	-0.5363	0.5897	0.09294	0.92595	0.98042	0.00129
module_zscore_noWST	MAC_complement_scav	C	zVATHU	17	0.01018	0.39967	-0.7732	0.7935	0.02548	0.97967	0.97967	0.00156
module_zscore_noWST	MAC_complement_scav	C	zVATarea	17	-0.02025	0.31056	-0.6289	0.5884	-0.06519	0.94802	0.94802	0.00156
module_zscore_noWST	MAC_inflammasome	A	zVATarea	17	-0.08613	0.16691	-0.4133	0.241	-0.51603	0.60583	0.98647	0.03467
module_zscore_noWST	MAC_inflammasome	B	zVATHU	17	0.2094	0.17662	-0.1368	0.5556	1.1856	0.23578	0.84881	0.13352
module_zscore_noWST	MAC_inflammasome	C	zVATHU	17	0.37667	0.2272	-0.0686	0.822	1.65791	0.09733	0.52337	0.17849
module_zscore_noWST	MAC_inflammasome	C	zVATarea	17	0.20503	0.1695	-0.1272	0.5372	1.20961	0.22643	0.50946	0.17849
module_zscore_noWST	MAC_monocyte_recruit	A	zVATarea	17	0.15446	0.09168	-0.0252	0.3342	1.6848	0.09203	0.41412	0.09006
module_zscore_noWST	MAC_monocyte_recruit	B	zVATHU	17	-0.01332	0.13579	-0.2795	0.2528	-0.0981	0.92185	0.98042	0.00428
module_zscore_noWST	MAC_monocyte_recruit	C	zVATHU	17	0.30511	0.19428	-0.0757	0.6859	1.57047	0.11631	0.52337	0.20801
module_zscore_noWST	MAC_monocyte_recruit	C	zVATarea	17	0.3903	0.11707	0.1608	0.6198	3.33399	0.00086	0.0077	0.20801
module_zscore_noWST	CELL_macrophage	A	zVATarea	17	0.09445	0.24615	-0.388	0.5769	0.38371	0.70119	0.98647	0.01282
module_zscore_noWST	CELL_macrophage	B	zVATHU	17	-0.09024	0.32034	-0.7181	0.5376	-0.2817	0.77817	0.98042	0.01119
module_zscore_noWST	CELL_macrophage	C	zVATHU	17	-0.03569	0.4524	-0.9224	0.851	-0.07888	0.93713	0.97967	0.01342
module_zscore_noWST	CELL_macrophage	C	zVATarea	17	0.06687	0.33025	-0.5804	0.7142	0.20248	0.83954	0.94802	0.01342
module_zscore_noWST	CELL_monocyte	A	zVATarea	17	-0.10365	0.11519	-0.3294	0.1221	-0.89982	0.36822	0.94685	0.04368
module_zscore_noWST	CELL_monocyte	B	zVATHU	17	0.10148	0.152	-0.1964	0.3994	0.66762	0.50438	0.98042	0.04033
module_zscore_noWST	CELL_monocyte	C	zVATHU	17	0.0458	0.2467	-0.4377	0.5293	0.18563	0.85273	0.97967	0.04617
module_zscore_noWST	CELL_monocyte	C	zVATarea	17	-0.06825	0.1837	-0.4283	0.2918	-0.37153	0.71024	0.94802	0.04617
module_zscore_noWST	CELL_endothelial	A	zVATarea	17	0.53241	0.13011	0.2774	0.7874	4.09209	4e-05	0.00038	0.64697
module_zscore_noWST	CELL_endothelial	B	zVATHU	17	-0.41223	0.1799	-0.7648	-0.0596	-2.29144	0.02194	0.25602	0.4847
module_zscore_noWST	CELL_endothelial	C	zVATHU	17	0.05994	0.28045	-0.4897	0.6096	0.21372	0.83076	0.97967	0.64864
module_zscore_noWST	CELL_endothelial	C	zVATarea	17	0.57874	0.24859	0.0915	1.066	2.32806	0.01991	0.08959	0.64864
module_zscore_noWST	CELL_fibroblast	A	zVATarea	17	0.08041	0.13617	-0.1865	0.3473	0.59051	0.55485	0.98647	0.02255
module_zscore_noWST	CELL_fibroblast	B	zVATHU	17	-0.14777	0.11931	-0.3816	0.0861	-1.23849	0.21554	0.84881	0.06745
module_zscore_noWST	CELL_fibroblast	C	zVATHU	17	-0.22243	0.26456	-0.741	0.2961	-0.84078	0.40047	0.94049	0.07721
module_zscore_noWST	CELL_fibroblast	C	zVATarea	17	-0.09152	0.28528	-0.6507	0.4676	-0.32082	0.74835	0.94802	0.07721
module_zscore_noWST	PATH_inflammatory_response	A	zVATarea	17	0.03391	0.16564	-0.2907	0.3586	0.2047	0.83781	0.98647	0.01829
module_zscore_noWST	PATH_inflammatory_response	B	zVATHU	17	0.12993	0.14951	-0.1631	0.423	0.86907	0.38481	0.98042	0.06895
module_zscore_noWST	PATH_inflammatory_response	C	zVATHU	17	0.42666	0.19308	0.0482	0.8051	2.20974	0.02712	0.41775	0.23571
module_zscore_noWST	PATH_inflammatory_response	C	zVATarea	17	0.3637	0.17952	0.0118	0.7156	2.026	0.04276	0.15395	0.23571
module_zscore_noWST	PATH_TNFA_NFKB	A	zVATarea	17	-0.06491	0.2278	-0.5114	0.3816	-0.28494	0.77569	0.98647	0.09391
module_zscore_noWST	PATH_TNFA_NFKB	B	zVATHU	17	0.27275	0.20369	-0.1265	0.672	1.33902	0.18056	0.84881	0.20518
module_zscore_noWST	PATH_TNFA_NFKB	C	zVATHU	17	0.59504	0.29878	0.0094	1.1806	1.99158	0.04642	0.41775	0.30197
module_zscore_noWST	PATH_TNFA_NFKB	C	zVATarea	17	0.39504	0.26995	-0.1341	0.9241	1.46336	0.14337	0.39798	0.30197
module_zscore_noWST	PATH_IL6_JAK_STAT3	A	zVATarea	17	0.10977	0.11033	-0.1065	0.326	0.99494	0.31977	0.94685	0.21084
module_zscore_noWST	PATH_IL6_JAK_STAT3	B	zVATHU	17	-0.01289	0.09338	-0.1959	0.1701	-0.13808	0.89017	0.98042	0.12312
module_zscore_noWST	PATH_IL6_JAK_STAT3	C	zVATHU	17	0.20754	0.15795	-0.102	0.5171	1.31397	0.18886	0.5694	0.32204
module_zscore_noWST	PATH_IL6_JAK_STAT3	C	zVATarea	17	0.2702	0.18989	-0.102	0.6424	1.42288	0.15477	0.39798	0.32204
module_zscore_noWST	PATH_complement	A	zVATarea	17	-0.25989	0.22095	-0.693	0.1732	-1.17623	0.2395	0.86221	0.17971
module_zscore_noWST	PATH_complement	B	zVATHU	17	0.24467	0.22894	-0.2041	0.6934	1.06874	0.28519	0.85556	0.16098
module_zscore_noWST	PATH_complement	C	zVATHU	17	0.08837	0.31945	-0.5378	0.7145	0.27665	0.78205	0.97967	0.18444
module_zscore_noWST	PATH_complement	C	zVATarea	17	-0.19158	0.30806	-0.7954	0.4122	-0.62188	0.53402	0.87385	0.18444
module_zscore_noWST	PATH_hypoxia	A	zVATarea	17	0.0048	0.07397	-0.1402	0.1498	0.06486	0.94828	0.98647	0.00472
module_zscore_noWST	PATH_hypoxia	B	zVATHU	17	0.05901	0.12072	-0.1776	0.2956	0.48882	0.62497	0.98042	0.0372
module_zscore_noWST	PATH_hypoxia	C	zVATHU	17	0.17035	0.21034	-0.2419	0.5826	0.8099	0.418	0.94049	0.10539
module_zscore_noWST	PATH_hypoxia	C	zVATarea	17	0.13647	0.14013	-0.1382	0.4111	0.9739	0.33011	0.66022	0.10539
module_zscore_noWST	PATH_angiogenesis	A	zVATarea	17	0.39798	0.07947	0.2422	0.5537	5.00762	0	1e-05	0.67647
module_zscore_noWST	PATH_angiogenesis	B	zVATHU	17	-0.28544	0.13027	-0.5408	-0.0301	-2.19107	0.02845	0.25602	0.48084
module_zscore_noWST	PATH_angiogenesis	C	zVATHU	17	0.10628	0.20885	-0.3031	0.5156	0.50887	0.61085	0.97967	0.686
module_zscore_noWST	PATH_angiogenesis	C	zVATarea	17	0.48013	0.17527	0.1366	0.8237	2.73934	0.00616	0.03694	0.686
module_zscore_noWST	PATH_ECM_remodeling	A	zVATarea	17	-0.00154	0.09096	-0.1798	0.1767	-0.01696	0.98647	0.98647	0.10324
module_zscore_noWST	PATH_ECM_remodeling	B	zVATHU	17	0.01035	0.09589	-0.1776	0.1983	0.10791	0.91407	0.98042	0.10383
module_zscore_noWST	PATH_ECM_remodeling	C	zVATHU	17	0.0246	0.1823	-0.3327	0.3819	0.13497	0.89264	0.97967	0.1045
module_zscore_noWST	PATH_ECM_remodeling	C	zVATarea	17	0.01748	0.18251	-0.3402	0.3752	0.09575	0.92372	0.94802	0.1045
module_zscore_noWST	PATH_monocyte_chemotaxis	A	zVATarea	17	0.21609	0.09261	0.0346	0.3976	2.33319	0.01964	0.11783	0.19111
module_zscore_noWST	PATH_monocyte_chemotaxis	B	zVATHU	17	-0.08844	0.14652	-0.3756	0.1987	-0.60363	0.54609	0.98042	0.04745
module_zscore_noWST	PATH_monocyte_chemotaxis	C	zVATHU	17	0.23785	0.1814	-0.1177	0.5934	1.31117	0.1898	0.5694	0.26352
module_zscore_noWST	PATH_monocyte_chemotaxis	C	zVATarea	17	0.39994	0.0864	0.2306	0.5693	4.62909	0	7e-05	0.26352
module_zscore_noWST	PATH_macrophage_activation	A	zVATarea	17	0.1045	0.16437	-0.2177	0.4267	0.63577	0.52492	0.98647	0.03481
module_zscore_noWST	PATH_macrophage_activation	B	zVATHU	17	-0.06521	0.22072	-0.4978	0.3674	-0.29545	0.76765	0.98042	0.01305
module_zscore_noWST	PATH_macrophage_activation	C	zVATHU	17	0.05428	0.29335	-0.5207	0.6292	0.18502	0.85321	0.97967	0.03806
module_zscore_noWST	PATH_macrophage_activation	C	zVATarea	17	0.14646	0.20333	-0.2521	0.545	0.72031	0.47133	0.8484	0.03806
