## Supplementary material for "Complementary remodeling strategies distinguish human subcutaneous and omental adipose tissue": sample flow

### Sheet: S4_summary
Item	Value
Total RNA-seq samples	29
SAT (subcutaneous)	11
VAT (omental)	18
Library protocol	SureSelectXT RNA Direct (paired-end)

### Sheet: S4_per_sample
Sample_ID	Depot_label	Depot_assignment
KGS_subQ	SAT	header suffix (subQ/omentum)
KHB_subQ	SAT	header suffix (subQ/omentum)
PSG_subQ	SAT	header suffix (subQ/omentum)
10_YUS	see metadata	marker-based depot re-assignment
2_KHG	see metadata	marker-based depot re-assignment
WST_subQ	SAT	header suffix (subQ/omentum)
LJW_subQ	SAT	header suffix (subQ/omentum)
GDH_subQ	SAT	header suffix (subQ/omentum)
NSH_subQ	SAT	header suffix (subQ/omentum)
JCH_subQ	SAT	header suffix (subQ/omentum)
PSO_subQ	SAT	header suffix (subQ/omentum)
KJB_omentum	VAT	header suffix (subQ/omentum)
6_KGS	see metadata	marker-based depot re-assignment
PME_omentum	VAT	header suffix (subQ/omentum)
8_KHB	see metadata	marker-based depot re-assignment
PSG_omentum	VAT	header suffix (subQ/omentum)
YUS_omentum	VAT	header suffix (subQ/omentum)
KJS_106_omentum	VAT	header suffix (subQ/omentum)
KJS_768_omentum	VAT	header suffix (subQ/omentum)
KHG_omentum	VAT	header suffix (subQ/omentum)
YSW_omentum	VAT	header suffix (subQ/omentum)
4_WST	see metadata	marker-based depot re-assignment
13_LJW	see metadata	marker-based depot re-assignment
15_KHS	see metadata	marker-based depot re-assignment
16_YGJ	see metadata	marker-based depot re-assignment
17_SDS	see metadata	marker-based depot re-assignment
NSH_omentum	VAT	header suffix (subQ/omentum)
JCH_omentum	VAT	header suffix (subQ/omentum)
PSO_omentum	VAT	header suffix (subQ/omentum)
