## Supplementary material for "Complementary remodeling strategies distinguish human subcutaneous and omental adipose tissue": storage vs scaffold

### Sheet: S5a_fibrosis_CD68_n30
Patient_ID	Depot	Fibrosis_pct	CD68_pct
H01	SAT	21.8807	0.0151
H01	VAT	4.87	0.0342
H02	SAT	9.34	0.408
H02	VAT	5.8	0.0425
H03	SAT	6.64	0.0452
H03	VAT	3.4	0.0385
H04	SAT	18.41	0.0121
H04	VAT	4.3985	0.0654
H05	SAT	23.24	0.0064
H05	VAT	2.8456	0.0062
H06	SAT	15.15	0.029
H06	VAT	2.36	0.0513
H07	SAT	16.2074	0.0116
H07	VAT	16.03	0.0429
H08	SAT	24.2785	0.0103
H08	VAT	8.1986	0.0183
H09	SAT	29.0571	0.0135
H09	VAT	3.331	0.0352
H10	SAT	20.0636	0.1165
H10	VAT	18.5583	0.2033
H11	SAT	5.0291	0.0475
H11	VAT	4.7256	0.0347
H12	SAT	1.6112	0.0096
H12	VAT	1.6323	0.005
H13	SAT	4.8899	0.0198
H13	VAT	2.204	0.1157
H14	SAT	4.5533	0.0261
H14	VAT	3.6533	0.0485
H15	SAT	3.3633	0.0091
H15	VAT	3.5717	0.0136
H16	SAT	40.7887	0.0139
H16	VAT	3.5035	0.0246
H17	SAT	45.0993	0.004
H17	VAT	3.0422	0.0159
H18	SAT	8.2515	0.0074
H18	VAT	3.4698	0.0089
H19	SAT	8.5817	0.0315
H19	VAT	2.9782	0.0283
H20	SAT	12.5935	0.01
H20	VAT	5.8264	0.0123
H21	SAT	14.5037	0.0131
H21	VAT	1.7569	0.0177
H22	SAT	5.2195	0.035
H22	VAT	2.0641	0.0183
H23	SAT	26.5404	0.0535
H23	VAT	2.0776	0.042
H24	SAT	5.0174	0.011
H24	VAT	1.6892	0.045
H25	SAT	15.3381	0.0049
H25	VAT	2.7136	0.039
H26	SAT	29.9521	0.083
H26	VAT	3.2532	0.0895
H27	SAT	13.3676	0.006
H27	VAT	1.3227	0.013
H28	SAT	44.9436	0.0084
H28	VAT	4.6782	0.0281
H29	SAT	33.8409	0.0043
H29	VAT	1.6026	0.0154
H30	SAT	26.5368	0.0053
H30	VAT	1.0712	0.0194

### Sheet: S5b_storage_scaffold_indices
Patient_ID	Depot	Fibrosis_pct	Area_cm2	AreaWeighted_fibrosis_index	Storage_to_scaffold_index_cm2_per_pct
H01	SAT	21.8807	173.9	38.05	7.95
H01	VAT	4.87	131.86	6.42	27.08
H02	SAT	9.34	282.67	26.4	30.26
H02	VAT	5.8	193.76	11.24	33.41
H03	SAT	6.64	690.32	45.84	103.96
H03	VAT	3.4	361.78	12.3	106.41
H04	SAT	18.41	38.26	7.04	2.08
H04	VAT	4.3985	56.29	2.48	12.8
H05	SAT	23.24	280.35	65.15	12.06
H05	VAT	2.8456	284.77	8.1	100.07
H06	SAT	15.15	134.78	20.42	8.9
H06	VAT	2.36	97.42	2.3	41.28
H07	SAT	16.2074	3.97	0.64	0.24
H07	VAT	16.03	10.55	1.69	0.66
H08	SAT	24.2785	61.47	14.92	2.53
H08	VAT	8.1986	86.82	7.12	10.59
H09	SAT	29.0571	119.55	34.74	4.11
H09	VAT	3.331	116.73	3.89	35.04
H10	SAT	20.0636	27.49	5.52	1.37
H10	VAT	18.5583	30.71	5.7	1.65
